# AlphaFold2 fails to predict protein fold switching

**DOI:** 10.1101/2022.03.08.483439

**Authors:** Devlina Chakravarty, Lauren L. Porter

## Abstract

AlphaFold2 has revolutionized protein structure prediction by leveraging sequence information to rapidly model protein folds with atomic-level accuracy. Nevertheless, previous work has shown that these predictions tend to be inaccurate for structurally heterogeneous proteins. To systematically assess factors that contribute to this inaccuracy, we tested AlphaFold2’s performance on 98 fold-switching proteins, which assume at least two distinct-yet-stable secondary and tertiary structures. Topological similarities were quantified between five predicted and two experimentally determined structures of each fold-switching protein. Overall, 94% of AlphaFold2 predictions captured one experimentally determined conformation but not the other. Despite these biased results, AlphaFold2’s estimated confidences were moderate-to-high for 74% of fold-switching residues, a result that contrasts with overall low confidences for intrinsically disordered proteins, which are also structurally heterogeneous. To investigate factors contributing to this disparity, we quantified sequence variation within the multiple sequence alignments used to generate AlphaFold2’s predictions of fold-switching and intrinsically disordered proteins. Unlike intrinsically disordered regions, whose sequence alignments show low conservation, fold-switching regions had conservation rates statistically similar to canonical single-fold proteins. Furthermore, intrinsically disordered regions had systematically lower prediction confidences than either fold-switching or single-fold proteins, regardless of sequence conservation. AlphaFold2’s high prediction confidences for one fold-switching conformation corroborate previous work showing that machine-learning-based structure predictors fail to capture other fundamental biophysical features of proteins such as their folding pathways. Our results emphasize the need to look at protein structure as an ensemble and suggest that systematic examination of fold-switching sequences may reveal propensities for multiple stable secondary and tertiary structures.
