## Supplementary material for "AlphaFold2 fails to predict protein fold switching": Table S1B

### Sheet: Sheet1
Fold1	Fold2	wTM-score	wRMSD	fsTM-score	fsRMSD	SeqID
1ebo_E	5fhc_J	0.23	23.77	0.35	13.47	91.1
1h38_D	1qln_A	0.73	19.15	0.35	4.2	100
1iyt_A	2nao_F	0.23	7.26	0.09	5.63	100
1jfk_A	2nxq_B	0.29	20.43	0.17	3.16	100
1k0n_A	1rk4_B	0.74	7.46	0.27	10.73	99.6
1kct_A	3t1p_A	0.81	17.04	0.63	21.89	98.1
1mnm_C	1mnm_D	0.75	6.57	0.33	9.13	100
1nqd_A	1nqj_B	0.86	7.12	0.42	10.48	99.2
1nrj_B	2ged_B	0.53	7.77	0.14	9.78	100
1qom_B	1noc_A	0.4	7.16	0.21	9.97	100
1qs8_B	1miq_B	0.84	7.17	0.38	13.05	99.7
1rep_C	2z9o_B	0.59	6	0.14	5.54	99.6
1svf_C	4wsg_C	0.12	17.5	0.24	11.97	100
1uxm_K	2nam_A	0.18	31.18	0.18	31.18	99.3
1wyy_B	5wrg_C	0.2	39.04	0.25	39.04	47.5
1x0g_A	1x0g_D	0.54	18.51	0.6	16.77	100
1xjt_A	1xju_B	0.7	5.51	0.19	8.03	100
1xnt_A	3lqc_A	0.72	7.42	0.2	7.28	100
2a73_B	3l5n_B	0.28	30.43	0.22	11.52	100
2bzy_B	2lqw_A	0.15	16.25	0.57	16.26	100
2c1v_B	2c1u_C	0.86	5.72	0.27	10.43	100
2frh_A	1fzp_D	0.52	18.95	0.47	17.45	100
2grm_B	2axz_A	0.91	5	0.18	7.57	99.7
2h44_A	1rkp_A	0.89	5.42	0.13	6.43	100
2hdm_A	2n54_B	0.31	13.6	0.11	5.59	95.7
2k42_A	1cee_B	0.26	9.23	0.26	4.62	96
2kb8_A	6vw2_A	0.17	5.9	0.09	5.9	100
2kkw_A	2n0a_D	0.19	35.91	0.08	8.42	100
2kxo_A	3r9j_C	0.36	10.9	0.12	8.06	71.4
2lel_A	2k0q_A	0.54	9.03	0.19	8.93	100
2lep_A	4hdd_A	0.39	16.17	0.3	15.73	100
2lv1_A	6lni_A	0.14	12.17	0.16	8.53	100
2mwf_A	2nnt_A	0.2	9.83	0.18	7.29	96.9
2oug_C	6c6s_D	0.53	16.8	0.26	10.84	100
2p3v_D	2p3v_A	0.96	2.86	0.13	5.98	100
2pbk_B	3njq_A	0.71	3.91	0.24	5.29	100
2qqj_A	4qds_A	0.52	6.14	0.19	5.33	100
2vfx_L	3gmh_L	0.91	1.04	0.79	1.06	98.5
3ejh_A	3m7p_A	0.16	15.14	0.2	12.01	98.9
3g0h_A	3ews_B	0.63	8.29	0.22	5.27	100
3hde_A	3hdf_A	0.64	4.19	0.27	4.78	100
3ifa_A	5et5_A	0.84	2.34	0.15	6.89	100
3j7w_B	3j7v_G	0.65	9.84	0.13	7.56	100
3j97_M	1xtg_B	0.21	17.35	0.25	13.19	100
3jv6_A	1zk9_A	0.49	16.48	0.56	12.4	100
3kds_G	2ce7_C	0.54	14.4	0.15	6.25	99.8
3kuy_A	5c3i_F	0.73	7.75	0.11	6.33	98.5
3l9q_B	4rr2_D	0.22	19.71	0.19	10.66	100
3m1b_F	3low_A	0.54	19.37	0.63	19.24	100
3mee_A	4b3o_B	0.36	20.05	0.27	8.55	99.8
3o44_A	1xez_A	0.53	31	0.16	6.66	100
3qy2_A	1qb3_A	0.73	10.16	0.26	0.66	99.1
3t5o_A	4a5w_B	0.59	37.06	0.18	4.79	100
3tp2_A	5lj3_M	0.74	6.11	0.34	9.93	99.6
3uyi_A	3v0t_A	0.85	8.87	0.13	6.16	99.7
3zwg_N	4tsy_D	0.84	14.43	0.23	6.59	100
3zxg_B	5ec5_P	0.57	27.4	0.25	22.49	99.3
4aan_A	4aal_A	0.87	5.28	0.25	9.93	100
4dxr_A	4dxt_A	0.92	2.56	0.11	5.62	98
4g0d_Z	4fu4_C	0.31	8.57	0.32	5.45	100
4gqc_C	4gqc_B	0.91	3.55	0.17	5.96	100
4h2a_A	3j9c_A	0.46	25.97	0.2	12.04	100
4j3o_F	2jmr_A	0.7	8.13	0.18	14.52	100
4jph_B	5hk5_H	0.69	6.81	0.16	5.43	100
4nc9_C	4n9w_A	0.81	4.25	0.34	6.22	100
4o0p_A	4o01_D	0.84	4.13	0.25	6.08	100
4ow6_B	4ae0_A	0.64	16.49	0.14	4.33	99.8
4phq_A	2wcd_X	0.5	29.83	0.2	6.3	99
4pyi_A	4pyj_A	0.88	10.86	0.56	3.2	100
4qhf_A	4qhh_A	0.64	12.35	0.36	10.04	100
4rmb_B	4rmb_A	0.87	3.58	0.17	5.85	100
4rwn_A	4rwq_B	0.89	3.77	0.21	5.02	100
4uv2_D	4q79_F	0.64	8.9	0.35	1.04	100
4y0m_J	4xws_D	0.89	1.51	0.76	1.68	99.6
4ydq_B	4twa_A	0.92	3.79	0.3	7.73	100
4yhd_G	7ahl_E	0.79	17.06	0.31	20.04	99.7
4zrb_C	4zrb_H	0.91	4.87	0.31	9.25	100
4zt0_C	4cmq_B	0.51	28.98	0.49	5.46	100
5aoe_B	5ly6_B	0.46	23.89	0.41	24.98	98.9
5bmy_A	5b3z_A	0.91	4.76	0.18	10.41	95.8
5c1v_A	5c1v_B	0.92	7.3	0.5	12.98	100
5ejb_C	1wp8_C	0.08	16.4	0.23	14.06	97
5f5r_B	5f3k_A	0.72	10.97	0.48	6.13	100
5flu_E	2uy7_D	0.69	6.62	0.19	10.71	99.4
5hmg_A	3ztj_E	0.96	1.07	0.9	1.1	100
5i2m_A	5i2s_A	0.37	26.38	0.28	7.09	100
5ine_A	3mko_A	0.14	20.65	0.19	10.81	99.2
5jyt_A	2qke_E	0.45	9.17	0.39	6.43	93.3
5jzh_A	5jzt_G	0.57	20.41	0.28	19.71	99.8
5keq_F	1dzl_A	0.9	5.84	0.2	10.19	99.2
5l35_D	5l35_G	0.89	3.78	0.24	6.98	100
5tpn_A	1g2c_F	0.06	10.17	0.54	10.31	100
6z4u_A	7kdt_B	0.17	14.21	0.22	14.21	100
