## Supplementary material for "AlphaFold2 fails to predict protein fold switching": Table S2

DisprotID	UniprotID	DisorderedRegion	UniprotSequence
DP00021	P13551	40-67	MAVKVEYDLKRLRNIGIAAHIDAGKTTTTERILYYTGRIHKIGEVHEGAATMDFMEQERERGITITAAVTTCFWKDHRINIIDTPGHVDFTIEVERSMRVLDGAIVVFDSSQGVEPQSETVWRQAEKYKVPRIAFANKMDKTGADLWLVIRTMQERLGARPVVMQLPIGREDTFSGIIDVLRMKAYTYGNDLGTDIREIPIPEEYLDQAREYHEKLVEVAADFDENIMLKYLEGEEPTEEELVAAIRKGTIDLKITPVFLGSALKNKGVQLLLDAVVDYLPSPLDIPPIKGTTPEGEVVEIHPDPNGPLAALAFKIMADPYVGRLTFIRVYSGTLTSGSYVYNTTKGRKERVARLLRMHANHREEVEELKAGDLGAVVGLKETITGDTLVGEDAPRVIL…
DP00099	P50440	38-63	MLRVRCLRGGSRGAEAVHYIGSRLGRTLTGWVQRTFQSTQAATASSRNSCAADDKATEPLPKDCPVSSYNEWDPLEEVIVGRAENACVPPFTIEVKANTYEKYWPFYQKQGGHYFPKDHLKKAVAEIEEMCNILKTEGVTVRRPDPIDWSLKYKTPDFESTGLYSAMPRDILIVVGNEIIEAPMAWRSRFFEYRAYRSIIKDYFHRGAKWTTAPKPTMADELYNQDYPIHSVEDRHKLAAQGKFVTTEFEPCFDAADFIRAGRDIFAQRSQVTNYLGIEWMRRHLAPDYRVHIISFKDPNPMHIDATFNIIGPGIVLSNPDRPCHQIDLFKKAGWTIITPPTPIIPDDHPLWMSSKWLSMNVLMLDEKRVMVDANEVPIQKMFEKLGITTIKVNIRNAN…
DP00100	P0A6H5	175-209	MSEMTPREIVSELDKHIIGQDNAKRSVAIALRNRWRRMQLNEELRHEVTPKNILMIGPTGVGKTEIARRLAKLANAPFIKVEATKFTEVGYVGKEVDSIIRDLTDAAVKMVRVQAIEKNRYRAEELAEERILDVLIPPAKNNWGQTEQQQEPSAARQAFRKKLREGQLDDKEIEIDLAAAPMGVEIMAPPGMEEMTSQLQSMFQNLGGQKQKARKLKIKDAMKLLIEEEAAKLVNPEELKQDAIDAVEQHGIVFIDEIDKICKRGESSGPDVSREGVQRDLLPLVEGCTVSTKHGMVKTDHILFIASGAFQIAKPSDLIPELQGRLPIRVELQALTTSDFERILTEPNASITVQYKALMATEGVNIEFTDSGIKRIAEAAWQVNESTENIGARRLHTVL…
DP00148	P03347	378-432	MGARASVLSGGELDRWEKIRLRPGGKKKYKLKHIVWASRELERFAVNPGLLETSEGCRQILGQLQPSLQTGSEELRSLYNTVATLYCVHQRIEIKDTKEALDKIEEEQNKSKKKAQQAAADTGHSSQVSQNYPIVQNIQGQMVHQAISPRTLNAWVKVVEEKAFSPEVIPMFSALSEGATPQDLNTMLNTVGGHQAAMQMLKETINEEAAEWDRVHPVHAGPIAPGQMREPRGSDIAGTTSTLQEQIGWMTNNPPIPVGEIYKRWIILGLNKIVRMYSPTSILDIRQGPKEPFRDYVDRFYKTLRAEQASQEVKNWMTETLLVQNANPDCKTILKALGPAATLEEMMTACQGVGGPGHKARVLAEAMSQVTNTATIMMQRGNFRNQRKMVKCFNCGKEG…
DP00152	Q13426	178-265	MERKISRIHLVSEPSITHFLQVSWEKTLESGFVITLTDGHSAWTGTVSESEISQEADDMAMEKGKYVGELRKALLSGAGPADVYTFNFSKESCYFFFEKNLKDVSFRLGSFNLEKVENPAEVIRELICYCLDTIAENQAKNEHLQKENERLLRDWNDVQGRFEKCVSAKEALETDLYKRFILVLNEKKTKIRSLHNKLLNAAQEREKDIKQEGETAICSEMTADRDPVYDESTDEESENQTDLSGLASAAVSKDDSIISSLDVTDIAPSRKRRQRMQRNLGTEPKMAPQENQLQEKENSRPDSSLPETSKKEHISAENMSLETLRNSSPEDLFDEI
DP00156	P54725	79-160 201-231 283-316	MAVTITLKTLQQQTFKIRMEPDETVKVLKEKIEAEKGRDAFPVAGQKLIYAGKILSDDVPIRDYRIDEKNFVVVMVTKTKAGQGTSAPPEASPTAAPESSTSFPPAPTSGMSHPPPAAREDKSPSEESAPTTSPESVSGSVPSSGSSGREEDAASTLVTGSEYETMLTEIMSMGYERERVVAALRASYNNPHRAVEYLLTGIPGSPEPEHGSVQESQVSEQPATEAAGENPLEFLRDQPQFQNMRQVIQQNPALLPALLQQLGQENPQLLQQISRHQEQFIQMLNEPPGELADISDVEGEVGAIGEEAPQMNYIQVTPQEKEAIERLKALGFPESLVIQAYFACEKNENLAANFLLSQNFDDE
DP00161	P77173	86-185	MMQDLRLILIIVGAIAIIALLVHGFWTSRKERSSMFRDRPLKRMKSKRDDDSYDEDVEDDEGVGEVRVHRVNHAPANAQEHEAARPSPQHQYQPPYASAQPRQPVQQPPEAQVPPQHAPHPAQPVQQPAYQPQPEQPLQQPVSPQVAPAPQPVHSAPQPAQQAFQPAEPVAAPQPEPVAEPAPVMDKPKRKEAVIIMNVAAHHGSELNGELLLNSIQQAGFIFGDMNIYHRHLSPDGSGPALFSLANMVKPGTFDPEMKDFTTPGVTIFMQVPSYGDELQNFKLMLQSAQHIADEVGGVVLDDQRRMMTPQKLREYQDIIREVKDANA
DP00187	P04273	23-126	MANLSYWLLALFVAMWTDVGLCKKRPKPGGWNTGGSRYPGQGSPGGNRYPPQGGGTWGQPHGGGWGQPHGGGWGQPHGGGWGQPHGGGWGQGGGTHNQWNKPSKPKTNMKHMAGAAAAGAVVGGLGGYMLGSAMSRPMMHFGNDWEDRYYRENMNRYPNQVYYRPVDQYNNQNNFVHDCVNITIKQHTVTTTTKGENFTETDIKIMERVVEQMCTTQYQKESQAYYDGRRSSAVLFSSPPVILLISFLIFLMVG
DP00233	P14448	19-44 238-504	MIPVTILCVLLCLNLAWAQDGKTTFEKEGGGGRGPRILENMHESSCKYEKNWPICVDDDWGTKCPSCCRMQGIIDDTDQNYSQRIDNIRQQLADSQNKYKTSNRVIVETINILKPGLEGAQQLDENYGHVSTELRRRIVTLKQRVATQVNRIKALQNSIQEQVVEMKRLEVDIDIKIRACKGSCARSFDYQVDKEGYDNIQKHLTQASSIDMHPDFQTTTLSTLKMRPLKDSNVPEHFKLKPSPEMQAMSAFNNIKQMQVVLERPETDHVAEARGDSSPSHTGKLITSSHRRESPSLVDKTSSASSVHRCTRTVTKKVISGPDGPREEIVEKMVSSDGSDCSHLQGGREGSTYHFSGTGDFHKLDRLLPDLESFFTHDSVSTSSRHSIGSSTSSHVTGA…
DP00257	O31851	89-125	MHRLLLLMMLTALGVAGCGQKKPPDPPNRVPEKKVVETSAFGHHVQLVNREGKAVGFIEIKESDDEGLDIHISANSLRPGASLGFHIYEKGSCVRPDFESAGGPFNPLNKEHGFNNPMGHHAGDLPNLEVGADGKVDVIMNAPDTSLKKGSKLNILDEDGSAFIIHEQADDYLTNPSGNSGARIVCGALLGNNEKQ
DP00265	P04925	23-120	MANLGYWLLALFVTMWTDVGLCKKRPKPGGWNTGGSRYPGQGSPGGNRYPPQGGTWGQPHGGGWGQPHGGSWGQPHGGSWGQPHGGGWGQGGGTHNQWNKPSKPKTNLKHVAGAAAAGAVVGGLGGYMLGSAMSRPMIHFGNDWEDRYYRENMYRYPNQVYYRPVDQYSNQNNFVHDCVNITIKQHTVTTTTKGENFTETDVKMMERVVEQMCVTQYQKESQAYYDGRRSSSTVLFSSPPVILLISFLIFLIVG
DP00351	Q27974	547-813	MDSSGASSPDMEPSYGGGLFDMVKGGAGRLFSNLKDNLKDTLKDTSSRVIQSVTSYTKGDLDFTYVTSRIIVMSFPLDSVDIGFRNQVDDIRSFLDSRHLDHYTVYNLSPKSYRTAKFHSRVSECSWPIRQAPSLHNLFAVCRNMYNWLLQNPKNVCVVHCLDGRAASSILVGAMFIFCNLYSTPGPAVRLLYAKRPGIGLSPSHRRYLGYMCDLLADKPYRPHFKPLTIKSITVSPVPFFNKQRNGCRPYCDVLIGETKIYTTCADFERMKEYRVQDGKIFIPLSITVQGDVVVSMYHLRSTIGSRLQAKVTNTQIFQLQFHTGFIPLDTTVLKFTKPELDACDVPEKYPQLFQVTLDVELQPHDKVMELTPPWEHYCTKDVNPSILFSSHQEHQDTL…
DP00449	P53563	31-80	MSQSNRELVVDFLSYKLSQKGYSWSQFSDVEENRTEAPEETEPERETPSAINGNPSWHLADSPAVNGATGHSSSLDAREVIPMAAVKQALREAGDEFELRYRRAFSDLTSQLHITPGTAYQSFEQVVNELFRDGVNWGRIVAFFSFGGALCVESVDKEMQVLVSRIASWMATYLNDHLEPWIQENGGWDTFVDLYGNNAAAESRKGQERFNRWFLTGMTVAGVVLLGSLFSRK
DP00490	O88900	361-435	MTTSLQDGQSAAGRAGAQDSPLAVQVCRVAQGKGDAQDPAQVPGLHALSPASDATRRGAMDRRKAKDLEVQETPSIPNPFPELCCSPLTSVLSAGLFPRSNSRKKQVIKVYSEDETSRALEVPSDVTARDVCQLLILKNHYVDDNSWTLFEHLSHTGVERTVEDHELLTEVLSHWVMEEDNKLYLRKNYAKYEFFKNPMYFFPEHMVSFATEMNGDRSLTQIPQVFLSSNTYPEIHGFLHAKEQGKKSWKKAYFFLRRSGLYFSTKGTSKEPRHLQFFSEFSTSNVYMSLAGKKKHGAPTPYGFCFKPTKAGGPRDLKMLCAEEDQSRMCWVTAIRLLKYGMQLYQNYMHPSQARSACSSQSVSPMRSVSENSLVAMDFSGQKTRVIDNPTEALSVAVE…
DP00559	O66493	87-117 326-350	MSLRYLRFLTAGESHGKGLTAILEGIPANLPLSEEEINHELRRRQRGYGRGGRMKIEKDTAEILSGVRFGKTLGSPIALFIRNRDWENWKEKMAIEGEPSPSVVPFTRPRPGHADLSGGIKYNQRDLRNILERASARETAARVAVGAVCKKFLSEFGIKIGSFVVSIGQKEVEELKDKSYFANPEKLLSYHEKAEDSELRIPFPEKDEEFKTYIDEVKEKGESLGGVFEVFALNVPPGLGSHIQWDRRIDGRIAQAMMSIQAIKGVEIGLGFEAARRFGSQVHDEIGWSEGKGYFRHSNNLGGTEGGITNGMPIVVRVAMKPIPTLKNPLRSVDIETKEEMKAGKERTDIVAVPAASVVGEAMLAIVLADALLEKLGGDFMEEVKKRFEDYVNHVKSF
DP00633	Q09472	401-566	MAENVVEPGPPSAKRPKLSSPALSASASDGTDFGSLFDLEHDLPDELINSTELGLTNGGDINQLQTSLGMVQDAASKHKQLSELLRSGSSPNLNMGVGGPGQVMASQAQQSSPGLGLINSMVKSPMTQAGLTSPNMGMGTSGPNQGPTQSTGMMNSPVNQPAMGMNTGMNAGMNPGMLAAGNGQGIMPNQVMNGSIGAGRGRQNMQYPNPGMGSAGNLLTEPLQQGSPQMGGQTGLRGPQPLKMGMMNNPNPYGSPYTQNPGQQIGASGLGLQIQTKTVLSNNLSPFAMDKKAVPGGGMPNMGQQPAPQVQQPGLVTPVAQGMGSGAHTADPEKRKLIQQQLVLLLHAHKCQRREQANGEVRQCNLPHCRTMKNVLNHMTHCQSGKSCQVAHCASSRQI…
DP00646	Q01231	251-355	MGDWSFLGEFLEEVHKHSTVIGKVWLTVLFIFRMLVLGTAAESSWGDEQADFRCDTIQPGCQNVCYDQAFPISHIRYWVLQIIFVSTPSLVYMGHAMHTVRMQEKQKLRDAEKAKEAHRTGAYEYPVAEKAELSCWKEVDGKIVLQGTLLNTYVCTILIRTTMEVAFIVGQYLLYGIFLDTLHVCRRSPCPHPVNCYVSRPTEKNVFIVFMMAVAGLSLFLSLAELYHLGWKKIRQRFGKSRQGVDKHQLPGPPTSLVQSLTPPPDFNQCLKNSSGEKFFSDFSNNMGSRKNPDALATGEVPNQEQIPGEGFIHMHYSQKPEYASGASAGHRLPQGYHSDKRRLSKASSKARSDDLSV
DP00685	Q98157	21-44	MDTKGILLVAVLTALLCLQSGDTLGASWHRPDKCCLGYQKRPLPQVLLSSWYPTSQLCSKPGVIFLTKRGRQVCADKSKDWVKKLMQQLPVTAR
DP00721	Q8IRG6	889-1044	MSSFVLDKEAFVRRVKRLYTEWRAPSIGHDDALRNLDCIMSIVGVEEDVMYSKSMALQLWLLGYELTDTISVFCSDAVYFLTSKKKIEFLKQTQNITEEGFPEINLLVRDRTDKDQGNFEKLIKALQNSKKGKRLGVFAKDAYPGEFSEAWKKSLTASKFEHVDISTIIAYLMCPKDESEINNIRKASLVSMDIFNKYLKDEIMDIIDSDRKVKHNKLSDGCEAAIGEKKYTSGLDPRLLDMAYPPIIQSGGAYSLKFSAVADKNPLHFGVIVCSLGARYKSYCSNISRTFLVNPTEAMQENYTFLVSVQEEILKLLVPGTKLCDVYEKTLDFVKKEKPSMVDNLPKSFGFAMGLEFRENSIVIGPKCQALLKKNMVFNLHVGISNLTNPEATDKEGKN…
DP00724	Q9LQT8	11-113	MKRDHHHHHHQDKKTMMMNEEDDGNGMDELLAVLGYKVRSSEMADVAQKLEQLEVMMSNVQEDDLSQLATETVHYNPAELYTWLDSMLTDLNPPSSNAEYDLKAIPGDAILNQFAIDSASSSNQGGGGDTYTTNKRLKCSNGVVETTTATAESTRHVVLVDSQENGVRLVHALLACAEAVQKENLTVAEALVKQIGFLAVSQIGAMRKVATYFAEALARRIYRLSPSQSPIDHSLSDTLQMHFYETCPYLKFAHFTANQAILEAFQGKKRVHVIDFSMSQGLQWPALMQALALRPGGPPVFRLTGIGPPAPDNFDYLHEVGCKLAHLAEAIHVEFEYRGFVANTLADLDASMLELRPSEIESVAVNSVFELHKLLGRPGAIDKVLGVVNQIKPEIFTVV…
DP00776	P0ACF8	57-89	MSEALKILNNIRTLRAQARECTLETLEEMLEKLEVVVNERREEESAAAAEVEERTRKLQQYREMLIADGIDPNELLNSLAAVKSGTKAKRAQRPAKYSYVDENGETKTWTGQGRTPAVIKKAMDEQGKSLDDFLIKQ
DP00787	B2LME8	32-155	MFRFKGIRIMINHKKLFIYSAIATSSALSHAATINNAGFESGFSNWNETDPAAISSDAYSGSKSLKIQGSPARVYQVVDIQPNTEYTLSAYVLGKGQIGVNDLNGLFKNQTFNVSSWTKVTKTFTSANTNSLQVFAKHYNNTSDVRFDNFSLIEGSGSNDGGSDGGSDNSNGSTIPSSITSGSIFDLEGDNPNPLVDDSTLVFVPLEAQHITPNGNGWRHEYKVKESLRVAMTQTYEVFEATVKVEMSDGGKTIISQHHASDTGTISKVYVSDTDESGFNDSVANNGIFDVYVRLRNTSGNEEKFALGTMTSGETFNLRVVNNYGDVEVTAFGNSFGIPVEDDSQSYFKFGNYLQSQDPYTLDKCGEAGNSNSFKNCFEDLGITESKVTMTNVSYTRETN
DP00816	P41236	9-164	MAASTASHRPIKGILKNKTSTTSSMVASAEQPRGNVDEELSKKSQKWDEMNILATYHPADKDYGLMKIDEPSTPYHSMMGDDEDACSDTEATEAMAPDILARKLAAAEGLEPKYRIQEQESSGEEDSDLSPEEREKKRQFEMKRKLHYNEGLNIKLARQLISKDLHDDDEDEEMLETADGESMNTEESNQGSTPSDQQQNKLRSS
DP00828	P13183	36-56	MFPLAKNALSRLRVQSIQQAVARQIHQKRAPDFHDKYGNAVLASGATFCVAVWVYMATQIGIEWNPSPVGRVTPKEWREQ
DP00850	P36932	46-161	MAIKKLDDGRYEVDIRPTGRNGKRIRRKFDKKSEAVAFEKYTLYNHHNKEWLSKPTDKRRLSELTQIWWDLKGKHEEHGKSNLGKIEIFTKITNDPCAFQITKSLISQYCATRRSQGIKPSSINRDLTCISGMFTALIEAELFFGEHPIRGTKRLKEEKPETGYLTQEEIALLLAALDGDNKKIAILCLSTGARWGEAARLKAENIIHNRVTFVKTKTNKPRTVPISEAVAKMIADNKRGFLFPDADYPRFRRTMKAIKPDLPMGQATHALRHSFATHFMINGGSIITLQRILGHTRIEQTMVYAHFAPEYLQDAISLNPLRGGTEAESVHTVSTVE
DP00862	P49785	32-102	MLKKQTVWLLTMLSLVVVLSVYYIMSPESKNAVQMQSEKSASDSGEVATEKAPAKQDTKEKSGTETEKGKEDGTKGTKDSSADKETSAEASEKGTVVTETADDDLFTTYRLDLEDARSKEREELNAIVSSDDATAKEKSEAYDKMTALSEVEGTEKQLETLIKTQGYEDALVNAEGDKINITVKSDKHSKSKATAIIDLVAKEIKTMKDVAVTFEPSK
DP00937	Q12972	144-225	MAAAANSGSSLPLFDCPTWAGKPPPGLHLDVVKGDKLIEKLIIDEKKYYLFGRNPDLCDFTIDHQSCSRVHAALVYHKHLKRVFLIDLNSTHGTFLGHIRLEPHKPQQIPIDSTVSFGASTRAYTLREKPQTLPSAVKGDEKMGGEDDELKGLLGLPEEETELDNLTEFNTAHNKRISTLTIEEGNLDIQRPKRKRKNSRVTFSEDDEIINPEDVDPSVGRFRNMVQTAVVPVKKKRVEGPGSLGLEESGSRRMQNFAFSGGLYGGLPPTHSEAGSQPHGIHGTALIGGLPMPYPNLAPDVDLTPVVPSAVNMNPAPNPAVYNPEAVNEPKKKKYAKEAWPGKKPTPSLLI
DP00954	Q9YGY0	435-465 483-504	MSVKGKGFPLDLGGSFTEDAPRPPVPGEEGELITTDQRPFSHTYYSLKNDGIKNETSTATPRRPDLDLGYEPEGSASPTPPYLKWAESLHSLLDDQDGIHLFRTFLQQENCADLLDFWFACSGFRKLEPNDSKVEKRLKLAKAIYKKYVLDSNGIVSRQIKPATKSFIKDCVLRQQIDPAMFDQAQMEIQSMMEDNTYPVFLKSDIYLEYTTIGGESPKNYSDQSSGSGTGKGPSGYLPTLNEDEEWRCDQGGEHERERECIPSSLFSQKLALDSSSHCAGSNRRLSDGREFRPGTWREPVNPYYVNTGYAGAPVTSANDSEQQSMSSDADTMSLTDSSVDGIPPYRLRKHYRREMQESANANGRGPLPHIPRTYHMPKDIHVDPEKFAAELISRLEGV…
DP00959	O15169	295-500	MNIQEQGFPLDLGASFTEDAPRPPVPGEEGELVSTDPRPASYSFCSGKGVGIKGETSTATPRRSDLDLGYEPEGSASPTPPYLKWAESLHSLLDDQDGISLFRTFLKQEGCADLLDFWFACTGFRKLEPCDSNEEKRLKLARAIYRKYILDNNGIVSRQTKPATKSFIKGCIMKQLIDPAMFDQAQTEIQATMEENTYPSFLKSDIYLEYTRTGSESPKVCSDQSSGSGTGKGISGYLPTLNEDEEWKCDQDMDEDDGRDAAPPGRLPQKLLLETAAPRVSSSRRYSEGREFRYGSWREPVNPYYVNAGYALAPATSANDSEQQSLSSDADTLSLTDSSVDGIPPYRIRKQHRREMQESVQVNGRVPLPHIPRTYRVPKEVRVEPQKFAEELIHRLEAV…
DP01045	Q7DB66	60-85	MKKHIKNLFLLAAICLTVACKEQLYTGLTEKEANQMQALLLSNDVNVSKEMDKSGNMTLSVEKEDFVRAITILNNNGFPKKKFADIEVIFPPSQLVASPSQENAKINYLKEQDIERLLSKIPGVIDCSVSLNVNNNESQPSSAAVLVISSPEVNLAPSVIQIKNLVKNSVDDLKLENISVVIKSSSGQDG
DP01052	Q8MWS6	283-343	MLDSLYGDLPPPSKDEGCPPKPTSLLGSLYDDLDDTPDTSSSSSASSSSSSSSALFASSSWTAERLQMLTPAVVRKQTLKSASGLGAASSQTAGQASSSKPPLDVAAVAAAASAAAAAVAAQLKAVKSEAFGDRARSLFGRGEREKAEALGASDEAASAPGVAGGVKRDESEKGESLRALGRLGVETAEGRRGHQGGDKETESSGFVSIGQMKDEYDPGTPNDYSAIYREKIRKQQREELERLRQQELDKQRRDRELPGSGSSLSGVAFGDSPSTPSPPAAPPAPPVLPSYIDPAKKSFAARMMEKMGWKHGEGLGVNKQGITAPLVAKKTAMSSGVIVQGAEVVQAAAQVWAQFNRPPTRVLLLLNMVGRGEVDEDLKEETEEEAAKFGNLLQVKIVE…
DP01058	Q9SIN5	41-139	MAMSLSGAVLSGMGSSFHNVGAKQSGVGTVRVGRKSELVVVAQRKKSLIYAVKSDGNILDDLNEATKKASDFVTDKTKEALADGEKTKDYIVEKTIEANETATEEAKKALDYVTEKGKEAGNKAAEFVEGKAEEAKNATKS
DP01083	Q7TP21	91-167	MQQGDTSIKPVLQVINIRPITTGNSPPRYRLLMSDGLNTLSSFMLATQLNALVEGGQLASNCVCQVHRFIVNTLKDGRRVVILMDLEVVKSAGEVGVKIGNPVPYNEGHAQQQAVSAPASAATPPASKPQPQNGSLGVGSTVAKAYGASKPFGKPAGTGLLQPTSGTQSKVVPIASLTPYQSKWTICARVTNKSQIRTWSNSRGEGKLFSIELVDESGEIRATAFNEQVDKFFPLIEVNKVYYFSKGTLKIANKQFSAVKNDYEMTFNNETSVLPCEDGHHLPTVQFDFTGIGDLESKSKDSLVDIIGICKSYEDATKITVKSNNREVAKRNICLMDMSGKVVTATLWGEDADKFDGSRQPVMAIKGARVSDFGGRSLSVLSSSTVLVNPDIPEAYKLR…
DP01095	Q9BP38	25-54	MTWMKMFYLTLAVTAAVLLVTVAAADDDEDASSGLCNQYNQNVTTRPNNKPKMFLRKNINFEIISVHNIWRDPNTVYWCDFSLEEEDGIKHWRHYDFNATHWWVEKGCSGTFVVEECNTKDITNPGPRSTAGKSPMQGTLAAPKPVANWMSIMSRSRFDMGTWDKEGFNML
DP01102	P35637	1-507	MASNDYTQQATQSYGAYPTQPGQGYSQQSSQPYGQQSYSGYSQSTDTSGYGQSSYSSYGQSQNTGYGTQSTPQGYGSTGGYGSSQSSQSSYGQQSSYPGYGQQPAPSSTSGSYGSSSQSSSYGQPQSGSYSQQPSYGGQQQSYGQQQSYNPPQGYGQQNQYNSSSGGGGGGGGGGNYGQDQSSMSSGGGSGGGYGNQDQSGGGGSGGYGQQDRGGRGRGGSGGGGGGGGGGYNRSSGGYEPRGRGGGRGGRGGMGGSDRGGFNKFGGPRDQGSRHDSEQDNSDNNTIFVQGLGENVTIESVADYFKQIGIIKTNKKTGQPMINLYTDRETGKLKGEATVSFDDPPSAKAAIDWFDGKEFSGNPIKVSFATRRADFNRGGGNGRGGRGRGGPMGRGGYGG…
DP01137	Q6FI81	173-266	MADFGISAGQFVAVVWDKSSPVEALKGLVDKLQALTGNEGRVSVENIKQLLQSAHKESSFDIILSGLVPGSTTLHSAEILAEIARILRPGGCLFLKEPVETAVDNNSKVKTASKLCSALTLSGLVEVKELQREPLTPEEVQSVREHLGHESDNLLFVQITGKKPNFEVGSSRQLKLSITKKSSPSVKPAVDPAAAKLWTLSANDMEDDSMDLIDSDELLDPEDLKKPDPASLRAASCGEGKKRKACKNCTCGLAEELEKEKSREQMSSQPKSACGNCYLGDAFRCASCPYLGMPAFKPGEKVLLSDSNLHDA
DP01139	A0A0G2JXC5	85-116 129-160 173-204	MGGVTITKAKVDFSSVVCLPPSVIAVNGLDGGGAGENDEEPVLLSLSAAPSPQSEAVANELQELSLQPELTLGLHPGRNPNLPPLSERKNVLQLKLQQRRTREELVSQGIMPPLKSPAAFHEQRRSLERARTEDYLKRKIRSRPERSELVRMHILEETSAEPSLQAKQLKLKRARLADDLNEKIAQRPGPMELVEKNILPVESSLKEALIVGQVNYPKVADSSSFDEDSSDALSPEQPASHESQGSVPSPLESRASDLLPSATSISPTQVLSQLPMAPDPGETLFLAEQPPLPPPPLLPPSLTSGSIVPTAKPAPTLIKQSQPKSASEKSQRSKKAKELKPKVKKLKYHQYIPPDQKQDKGAPAMDSSYAKILQQQQLFLQLQILNQQQQQQQQQHYNY…
DP01141	P70604	396-424 436-487	MSSCRYNGGVMRPLSNLSSSRRNLHEMDSEAQPLQPPASVVGGGGGASSPSAAAAASSSAPEIVVSKPEHNNSNNLALYGTGGGGSTGGGGGGGGGGGGSGHGSSSGTKSSKKKNQNIGYKLGHRRALFEKRKRLSDYALIFGMFGIVVMVIETELSWGAYDKASLYSLALKCLISLSTIILLGLIIVYHAREIQLFMVDNGADDWRIAMTYERIFFICLEILVCAIHPIPGNYTFTWTARLAFSYAPSTTTADVDIILSIPMFLRLYLIARVMLLHSKLFTDASSRSIGALNKINFNTRFVMKTLMTICPGTVLLVFSISLWIIAAWTVRACERYHDQQDVTSNFLGAMWLISITFLSIGYGDMVPNTYCGKGVCLLTGIMGAGCTALVVAVVARKLE…
DP01152	Q9JK11	544-725	MEDIDQSSLVSSSTDSPPRPPPAFKYQFVTEPEDEEDEEEEEDEEEDDEDLEELEVLERKPAAGLSAAAVPPAAAAPLLDFSSDSVPPAPRGPLPAAPPAAPERQPSWERSPAAPAPSLPPAAAVLPSKLPEDDEPPARPPPPPPAGASPLAEPAAPPSTPAAPKRRGSGSVDETLFALPAASEPVIPSSAEKIMDLMEQPGNTVSSGQEDFPSVLLETAASLPSLSPLSTVSFKEHGYLGNLSAVSSSEGTIEETLNEASKELPERATNPFVNRDLAEFSELEYSEMGSSFKGSPKGESAILVENTKEEVIVRSKDKEDLVCSAALHSPQESPVGKEDRVVSPEKTMDIFNEMQMSVVAPVREEYADFKPFEQAWEVKDTYEGSRDVLAARANVESKV…
DP01165	Q9HAN9	109-146	MENSEKTEVVLLACGSFNPITNMHLRLFELAKDYMNGTGRYTVVKGIISPVGDAYKKKGLIPAYHRVIMAELATKNSKWVEVDTWESLQKEWKETLKVLRHHQEKLEASDCDHQQNSPTLERPGRKRKWTETQDSSQKKSLEPKTKAVPKVKLLCGADLLESFAVPNLWKSEDITQIVANYGLICVTRAGNDAQKFIYESDVLWKHRSNIHVVNEWIANDISSTKIRRALRRGQSIRYLVPDLVQEYIEKHNLYSSESEDRNAGVILAPLQRNTAEAKT
DP01177	P0AE98	19-49	MRVKHAVVLLMLISPLSWAGTMTFQFRNPNFGGNPNNGAFLLNSAQAQNSYKDPSYNDDFGIETPSALDNFTQAIQSQILGGLLSNINTGKPGRMVTNDYIVDIANRDGQLQLNVTDRKTGQTSTIQVSGLQNNSTDF
DP01181	P56621	Feb-38	MADVEEWLTHARKVTQEASIGVDVTSIQECISAEPAQRVLVARRDAWRAICCAAFAALVAFAAINRVATIMLEKPAPTWVATPSAASPFGLLIGK
DP01250	P02283	27-Feb	MPPKTSGKAAKKAGKAQKNITKTDKKKKRKRKESYAIYIYKVLKQVHPDTGISSKAMSIMNSFVNDIFERIAAEASRLAHYNKRSTITSREIQTAVRLLLPGELAKHAVSEGTKAVTKYTSSK
DP01252	P01137	240-261	MPPSGLRLLLLLLPLLWLLVLTPGRPAAGLSTCKTIDMELVKRKRIEAIRGQILSKLRLASPPSQGEVPPGPLPEAVLALYNSTRDRVAGESAEPEPEPEADYYAKEVTRVLMVETHNEIYDKFKQSTHSIYMFFNTSELREAVPEPVLLSRAELRLLRLKLKVEQHVELYQKYSNNSWRYLSNRLLAPSDSPEWLSFDVTGVVRQWLSRGGEIEGFRLSAHCSCDSRDNTLQVDINGFTTGRRGDLATIHGMNRPFLLLMATPLERAQHLQSSRHRRALDTNYCFSSTEKNCCVRQLYIDFRKDLGWKWIHEPKGYHANFCLGPCPYIWSLDTQYSKVLALYNQHNPGASAAPCCVPQALEPLPIVYYVGRKPKVEQLSNMIVRSCKCS
DP01281	Q9JM54	16-42 73-93	MPGRKARRNAPVNPTRAELPPEFAAQLRKIGDKVYCTWSAPDITVVLAQMPGKSQKSRMRSPSPTRVPADLKDECAQLRRIGDKVNLRQKLLNLISKLFNLVT
DP01313	Q9N4U5	163-223	MADNPTNLRNADFRKLLTSARSDRPAVSAFAKPADPKTGDDKPASFKHKHLKPAKFKKPQAAAHGKAKKEKTEADEDEAALKNILKNYRDRAAERRKQGDEKEDPSKLTAAYRAVPGDARSAQDQADLRKQAILESKYLGGDLEHTHLVKGLDYSLLNKVRSEIDKSDDDDDDDIDTAFDEKVTSSSSSSKPSEASLLAQELAQSHSENRMVRSLHRVLFKNEVPLHNQLFAKGRMAYVVELEDEETDIPTTLLRSLHDLPRAESAQSIQANNLIILKLSHVLSHLRAEPKKKKKEEFRVQLGSRDAPGAAAAAPGAKGDSIYDDLDDYVPSRKSRDSRDAGRRGSRRDRSRDRSRDRDRDRDRDNRDRYFEKSANSRREEEQNRREQQRERERAEQER…
DP01323	Q8R316	242-255 358-380	MVWEVKTNQMPNAVQKLLLVMDKRAPGMSDSLELLQCNENLPSSPGYNSCDEHMELDDLPELQAVQSDPTQSAIYQLSSDVSHQEYPRSSWSQNTSDIPENTHREDEVDWLTELANIATSPQSPLMQCSFYNRSSPVHIIATSKSLHSYARPPPVSSSSKSGPAFPHDHWKEETPVRHERANSESESGIFCMSSLSDDDDLGWCNSWPSTIWHCFLKGTRLCFHKESNKEWQDVEDFARAASCDNEEEIQMGTHKGYGSDGLKLLSHEESVSFGESVLKLTFDPGTVEDGLLTVECKLDHPFYVKNKGWSSFYPSLTVVQHGIPCCEIHIGDVCLPPGHPDAINFDDSGVFDTFKSYDFTPMDSSAVYVLSSMARQRRASLSCGGGPGTGQEFSGSEFS…
DP01329	P28324	94-136	MDSAITLWQFLLQLLQKPQNKHMICWTSNDGQFKLLQAEEVARLWGIRKNKPNMNYDKLSRALRYYYVKNIIKKVNGQKFVYKFVSYPEILNMDPMTVGRIEGDCESLNFSEVSSSSKDVENGGKDKPPQPGAKTSSRNDYIHSGLYSSFTLNSLNSSNVKLFKLIKTENPAEKLAEKKSPQEPTPSVIKFVTTPSKKPPVEPVAATISIGPSISPSSEETIQALETLVSPKLPSLEAPTSASNVMTAFATTPPISSIPPLQEPPRTPSPPLSSHPDIDTDIDSVASQPMELPENLSLEPKDQDSVLLEKDKVNNSSRSKKPKGLELAPTLVITSSDPSPLGILSPSLPTASLTPAFFSQTPIILTPSPLLSSIHFWSTLSPVAPLSPARLQGANTLFQ…
DP01368	Q8WXE9	301-340	MTTLDHVIATHQSEWVSFNEEPPFPAHSQGGTEEHLPGLSSSPDQSESSSGENHVVDGGSQDHSHSEQDDSSEKMGLISEAASPPGSPEQPPPDLASAISNWVQFEDDTPWASTSPPHQETAETALPLTMPCWTCPSFDSLGRCPLTSESSWTTHSEDTSSPSFGCSYTDLQLINAEEQTSGQASGADSTDNSSSLQEDEEVEMEAISWQASSPAMNGHPAPPVTSARFPSWVTFDDNEVSCPLPPVTSPLKPNTPPSASVIPDVPYNSMGSFKKRDRPKSTLMNFSKVQKLDISSLNRTPSVTEASPWRATNPFLNETLQDVQPSPINPFSAFFEEQERRSQNSSISSTTGKSQRDSLIVIYQDAISFDDSSKTQSHSDAVEKLKQLQIDDPDHFGSA…
DP01511	P32917	147-238	MMETPTDNIVSPFHNFGSSTQYSGTLSRTPNQIIELEKPSTLSPLSRGKKWTEKLARFQRSSAKKKRFSPSPISSSTFSFSPKSRVTSSNSSGNEDGNLMNTPSTVSTDYLPQHPHRTSSLPRPNSNLFHASNSNLSRANEPPRAENLSDNIPPKVAPFGYPIQRTSIKKSFLNASCTLCDEPISNRRKGEKIIELACGHLSHQECLIISFGTTSKADVRALFPFCTKCKKDTNKAVQCIPENDELKDILISDFLIHKIPDSELSITPQSRFPPYSPLLPPFGLSYTPVERQTIYSQAPSLNPNLILAAPPKERNQIPQKKSNYTFLHSPLGHRRIPSGANSILADTSVALSANDSISAVSNSVRAKDDETKTTLPLLRSYFIQILLNNFQEELQDWRI…
DP01516	Q06810	194-333	MSSSSKASASSSLSSTATSSTSATRGSDGCVVCDSTASCPVCASGEYCVMTSLTCDKCPSTYCAKQSDSQLSSLSSSSSSSSSSNSNEKTSLIVGFTVGIVGGAMLIALVALYFINKRYWKPKRQKNKALKLEEASQSYGNEEEYFDDEDDDDEDDEDDGGMRKDESHTLFNTSLVPPTLNVPGNRSSASTTRTRASNILPIAYIPGVTSGLSTDKLQSKLRSSSKRQNAAGDIRSHITLGSSILDGLDDEDDEHNQVLNKDADDNLITAIRAKPKLVQIAEEESDKEIQDLDVIEEQTEADDLSHMAKSEASHGNNDEDDDEEGSFILDLEIPESIRESTQGSRTESPFEDKFEIHDER
DP01519	A0A060ZAA1	50-106	MGKSKEKSGSSLGAISKHLKVPCSSVQIIVRKYKHHGTTQPSYRSGRRRVLSPRDERTLVRKVQINPRTTAKDLVKMLEETGTKVSISTVKRVLYRHNLKGRSARKKPLLQNRHKKARLQFATAHGDKDRTFLEKCFLVL
DP01527	Q57904	46-101	MFGSIFDIYYKTLDAIFMPIIKVLHPALAILIIAIIVSLIINIATKLLVDQKRVAELKKEIQEFQVKFKKMSKNPEMMEKLQEEQQRIMQLNAELMKMSFRPMIYTWVPIILIFIYLRHVYGFGGVYQELNPGWNGVVVYLPIILSKILFIDFWHWLGSIFYKGGFKIVSNTALGWLGWYILCSFATSTVLRKILGIK
DP01528	P15273	20-50	MNLSLSDLHRQVSRLVQQESGDCTGKLRGNVAANKETTFQGLTIASGARESEKVFAQTVLSHVANIVLTQEDTAKLLQSTVKHNLNNYELRSVGNGNSVLVSLRSDQMTLQDAKVLLEAALRQESGARGHVSSHSHSVLHAPGTPVREGLRSHLDPRTPPLPPRERPHTSGHHGAGEARATAPSTVSPYGPEARAELSSRLTTLRNTLAPATNDPRYLQACGGEKLNRFRDIQCCRQTAVRADLNANYIQVGNTRTIACQYPLQSQLESHFRMLAENRTPVLAVLASSSEIANQRFGMPDYFRQSGTYGSITVESKMTQQVGLGDGIMADMYTLTIREAGQKTISVPVVHVGNWPDQTAVSSEVTKALASLVDQTAETKRNMYESKGSSAVADDSKLRP…
DP01569	P34021-2	2-226	MLTTSGQQQSKQKLSTLPSHILLQQQLAASAGPSSSVSLSPSSSAALTLHVASANGGARETTSAAAVKDKLRPTPTAIKIEPMPDVISVGTVAGGSSVATVVAPAATTTSNKPNSTAAPSTSAAAANGHLVLVPNKRPRLDVTEDWMSTPSPGSVPSSAPPLSPSPGSQNHSYNMSNGYASPMSAGSYDPYSPTGKTGRDDLSPSSSLNGYSANESCDAKKSKKGPAPRVQEELCLVCGDRASGYHYNALTCEGCKGFFRRSVTKSAVYCCKFGRACEMDMYMRRKCQECRLKKCLAVGMRPECVVPENQCAMKRREKKAQKEKDKMTTSPSSQHGGNGSLASGGGQDFVKKEILDLMTCEPPQHATIPLLPDEILAKCQARNIPSLTYNQLAVIYKLI…
DP01574	C6KSX0	84-116 143-157	MIKLSKKYCLGISFVLYILLSVCEGHKNLTCDFNDVYKLEFHPNQQTSVTKLCNLTPNVLEKVTIKCGSDKLNYNLYPPTCFEEVYASRNMMHLKKIKEFVIGSSMFMRRSLTPNKINEVSFRIPPNMMPEKPIYCFCENKKTITINGSNGNPSSKKDIINRGIVEIIIPSLNEKVKGCDFTTSESTIFSKGYSINEISNKSSNNQQDIVCTVKAHANDLIGFKCPSNYSVEPHDCFVSAFNLSGKNENLENKLKLTNIIMDHYNNTFYSRLPSLISDNWKFFCVCSKDNEKKLVFTVEASISSSNTKLASRDNTYQDYISNSSFLTLSSYCAFITFIITSFLSFIL
DP01603	Q96IZ0	59-81	MATGGYRTSSGLGGSTTDFLEEWKAKREKMRAKQNPPGPAPPGGGSSDAAGKPPAGALGTPAAAAANELNNNLPGGAPAAPAVPGPGGVNCAVGSAMLTRAAPGPRRSEDEPPAASASAAPPPQRDEEEPDGVPEKGKSSGPSARKGKGQIEKRKLREKRRSTGVVNIPAAECLDEYEDDEAGQKERKREDAITQQNTIQNEAVNLLDPGSSYLLQEPPRTVSGRYKSTTSVSEEDVSSRYSRTDRSGFPRYNRDANVSGTLVSSSTLEKKIEDLEKEVVRERQENLRLVRLMQDKEEMIGKLKEEIDLLNRDLDDIEDENEQLKQENKTLLKVVGQLTR
DP01618	P03070	17-26 39-48 68-130	MDKVLNREESLQLMDLLGLERSAWGNIPLMRKAYLKKCKEFHPDKGGDEEKMKKMNTLYKKMEDGVKYAHQPDFGGFWDATEIPTYGTDEWEQWWNAFNEENLFCSEEMPSSDDEATADSQHSTPPKKKRKVEDPKDFPSELLSFLSHAVFSNRTLACFAIYTTKEKAALLYKKIMEKYSVTFISRHNSYNHNILFFLTPHRHRVSAINNYAQKLCTFSFLICKGVNKEYLMYSALTRDPFSVIEESLPGGLKEHDFNPEEAEETKQVSWKLVTEYAMETKCDDVLLLLGMYLEFQYSFEMCLKCIKKEQPSHYKYHEKHYANAAIFADSKNQKTICQQAVDTVLAKKRVDSLQLTREQMLTNRFNDLLDRMDIMFGSTGSADIEEWMAGVAWLHCLLP…
DP01629	P32628	77-147 185-265 310-355	MVSLTFKNFKKEKVPLDLEPSNTILETKTKLAQSISCEESQIKLIYSGKVLQDSKTVSECGLKDGDQVVFMVSQKKSTKTKVTEPPIAPESATTPGRENSTEASPSTDASAAPAATAPEGSQPQEEQTATTERTESASTPGFVVGTERNETIERIMEMGYQREEVERALRAAFNNPDRAVEYLLMGIPENLRQPEPQQQTAAAAEQPSTAATTAEQPAEDDLFAQAAQGGNASSGALGTTGGATDAAQGGPPGSIGLTVEDLLSLRQVVSGNPEALAPLLENISARYPQLREHIMANPEVFVSMLLEAVGDNMQDVMEGADDMVEGEDIEVTGEAAAAGLGQGEGEGSFQVDYTPEDDQAISRLCELGFERDLVIQVYFACDKNEEAAANILFSDHAD
DP01637	Q8NI22	27-66	MTMRSLLRTPFLCGLLWAFCAPGARAEEPAASFSQPGSMGLDKNTVHDQEHIMEHLEGVINKPEAEMSPQELQLHYFKMHDYDGNNLLDGLELSTAITHVHKEEGSEQAPLMSEDELINIIDGVLRDDDKNNDGYIDYAEFAKSLQ
DP01657	Q5XJY5	166-232	MVLLAAAVCTKAGKAIVSRQFVEMTRTRIEGLLAAFPKLMNTGKQHTFVETESVRYVYQPMEKLYMVLITTKNSNILEDLETLRLFSRVIPEYCRALEENEISEHCFDLIFAFDEIVALGYRENVNLAQIRTFTEMDSHEEKVFRAVRETQEREAKAEMRRKAKELQQARRDAERQGKKAPGFGGFGSSAVSGGSTAAMITETIIETDKPKVAPAPARPSGPSKALKLGAKGKEVDNFVDKLKSEGETIMSSNMGKRTSEATKVHAPPINMESVHMKIEEKITLTCGRDGGLQNMELHGMIMLRISDDKFGRIRLHVENEDKKGVQLQTHPNVDKKLFTAESLIGLKNPEKSFPVNSDVGVLKWRLQTTEESFIPLTINCWPSESGNGCDVNIEYELQE…
DP01660	P12301	84-119	MAQAMASMAGLRGASQAVLEGSLQISGSNRLSGPTTSRVAVPKMGLNIRAQQVSAEAETSRRAMLGFVAAGLASGSFVKAVLAEARPIVVGPPPPLSGGLPGTENSDQARDGTLPYTKDRFYLQPLPPTEAAQRAKVSASEILNVKQFIDRKAWPSLQNDLRLRASYLRYDLKTVISAKPKDEKKSLQELTSKLFSSIDNLDHAAKIKSPTEAEKYYGQTVSNINEVLAKLG
DP01724	O95644	391-400 416-425 435-458 538-559	MPSTSFPVPSKFPLGPAAAVFGRGETLGPAPRAGGTMKSAEEEHYGYASSNVSPALPLPTAHSTLPAPCHNLQTSTPGIIPPADHPSGYGAALDGGPAGYFLSSGHTRPDGAPALESPRIEITSCLGLYHNNNQFFHDVEVEDVLPSSKRSPSTATLSLPSLEAYRDPSCLSPASSLSSRSCNSEASSYESNYSYPYASPQTSPWQSPCVSPKTTDPEEGFPRGLGACTLLGSPRHSPSTSPRASVTEESWLGARSSRPASPCNKRKYSLNGRQPPYSPHHSPTPSPHGSPRVSVTDDSWLGNTTQYTSSAIVAAINALTTDSSLDLGDGVPVKSRKTTLEQPPSVALKVEPVGEDLGSPPPPADFAPEDYSSFQHIRKGGFCDQYLAVPQHPYQWAKP…
DP01733	Q8AVN9	2-12 68-92	MADEFGNGDALDLPVGKDAVNSLIRENSHIFSDTQCKVCSAVLISESQKLAHYQSRKHANKVRRYMAINQGEDSVPAKKFKAAPAEISDGEDRSKCCPVCNMTFSSPVVAESHYIGKTHIKNLRLREQGGVKEGMVNQAKKTRTPTVATKSDNKMDHSDRAKFCKLCHSTFNNPLMAEQHYAGKKHKKQETKTQIMTIYTSSGQTPAQAPIPLNLNSPMPGSGSAGKGFSCDKCNIVLNSIEQYQAHVSGAKHKNQLMSMTPLSEEGHQAVVAPSAIASGSAGKGFSCDTCNIVLNSIEQYQAHISGAKHKNHLKSMTPLSEEGHTAAVAPSAFASGSAGKGFSCDTCNIVLNSIEQYQAHISGAKHKNHLMSMTPLSEEGHTAAVAPSAFASGSAGKG…
DP01764	O95718	169-194	MSSDDRHLGSSCGSFIKTEPSSPSSGIDALSHHSPSGSSDASGGFGLALGTHANGLDSPPMFAGAGLGGTPCRKSYEDCASGIMEDSAIKCEYMLNAIPKRLCLVCGDIASGYHYGVASCEACKAFFKRTIQGNIEYSCPATNECEITKRRRKSCQACRFMKCLKVGMLKEGVRLDRVRGGRQKYKRRLDSESSPYLSLQISPPAKKPLTKIVSYLLVAEPDKLYAMPPPGMPEGDIKALTTLCDLADRELVVIIGWAKHIPGFSSLSLGDQMSLLQSAWMEILILGIVYRSLPYDDKLVYAEDYIMDEEHSRLAGLLELYRAILQLVRRYKKLKVEKEEFVTLKALALANSDSMYIEDLEAVQKLQDLLHEALQDYELSQRHEEPWRTGKLLLTLPLL…
DP01794	Q99ML1	128-161	MARARQEGSSPEPVEGLARDSPRPFPLGRLMPSAVSCSLCEPGLPAAPAAPALLPAAYLCAPTAPPAVTAALGGPRWPGGHRSRPRGPRPDGPQPSLSPAQQHLESPVPSAPEALAGGPTQAAPGVRVEEEEWAREIGAQLRRMADDLNAQYERRRQEEQHRHRPSPWRVMYNLFMGLLPLPRDPGAPEMEPN
DP01825	P25644	5-24 55-79 422-469	MSFFGLENSGNARDGPLDFEESYKGYGEHELEENDYLNDETFGDNVQVGTDFDFGNPHSSGSSGNAIGGNGVGATARSYVAATAEGISGPRTDGTAAAGPLDLKPMESLWSTAPPPAMAPSPQSTMAPAPAPQQMAPLQPILSMQDLERQQRQMQQQFMNFHAMGHPQGLPQGPPQQQFPMQPASGQPGPSQFAPPPPPPGVNVNMNQMPMGPVQVPVQASPSPIGMSNTPSPGPVVGATKMPLQSGRRSKRDLSPEEQRRLQIRHAKVEKILKYSGLMTPRDKDFITRYQLSQIVTEDPYNEDFYFQVYKIIQRGGITSESNKGLIARAYLEHSGHRLGGRYKRTDIALQRMQSQVEKAVTVAKERPSKLKDQQAAAGNSSQDNKQANTVLGKISSTL…
DP01844	Q92540	111-143	MSLQSAQYLRQAEVLKADMTDSKLGPAEVWTSRQALQDLYQKMLVTDLEYALDKKVEQDLWNHAFKNQITTLQGQAKNRANPNRSEVQANLSLFLEAASGFYTQLLQELCTVFNVDLPCRVKSSQLGIISNKQTHTSAIVKPQSSSCSYICQHCLVHLGDIARYRNQTSQAESYYRHAAQLVPSNGQPYNQLAILASSKGDHLTTIFYYCRSIAVKFPFPAASTNLQKALSKALESRDEVKTKWGVSDFIKAFIKFHGHVYLSKSLEKLSPLREKLEEQFKRLLFQKAFNSQQLVHVTVINLFQLHHLRDFSNETEQHTYSQDEQLCWTQLLALFMSFLGILCKCPLQNESQEESYNAYPLPAVKVSMDWLRLRPRVFQEAVVDERQYIWPWLISLLNS…
DP01871	P68246	137-182	MSDEEKKRRAATARRQHLKSAMLQLAVTEIEKEAAAKEVEKQNYLAEHCPPLSLPGSMQELQELCKKLHAKIDSVDEERYDTEVKLQKTNKELEDLSQKLFDLRGKFKRPPLRRVRMSADAMLRALLGSKHKVNMDLRANLKQVKKEDTEKEKDLRDVGDWRKNIEEKSGMEGRKKMFEAGES
DP01874	O95149	72-91 288-348	MEELSQALASSFSVSQDLNSTAAPHPRLSQYKSKYSSLEQSERRRRLLELQKSKRLDYVNHARRLAEDDWTGMESEEENKKDDEEMDIDTVKKLPKHYANQLMLSEWLIDVPSDLGQEWIVVVCPVGKRALIVASRGSTSAYTKSGYCVNRFSSLLPGGNRRNSTAKDYTILDCIYNEVNQTYYVLDVMCWRGHPFYDCQTDFRFYWMHSKLPEEEGLGEKTKLNPFKFVGLKNFPCTPESLCDVLSMDFPFEVDGLLFYHKQTHYSPGSTPLVGWLRPYMVSDVLGVAVPAGPLTTKPDYAGHQLQQIMEHKKSQKEGMKEKLTHKASENGHYELEHLSTPKLKGSSHSPDHPGCLMEN
DP01883	P02655	40-65	MGTRLLPALFLVLLVLGFEVQGTQQPQQDEMPSPTFLTQVKESLSSYWESAKTAAQNLYEKTYLPAVDEKLRDLYSKSTAAMSTYTGIFTDQVLSVLKGEE
DP01965	P0CE48	42-64	MSKEKFERTKPHVNVGTIGHVDHGKTTLTAAITTVLAKTYGGAARAFDQIDNAPEEKARGITINTSHVEYDTPTRHYAHVDCPGHADYVKNMITGAAQMDGAILVVAATDGPMPQTREHILLGRQVGVPYIIVFLNKCDMVDDEELLELVEMEVRELLSQYDFPGDDTPIVRGSALKALEGDAEWEAKILELAGFLDSYIPEPERAIDKPFLLPIEDVFSISGRGTVVTGRVERGIIKVGEEVEIVGIKETQKSTCTGVEMFRKLLDEGRAGENVGVLLRGIKREEIERGQVLAKPGTIKPHTKFESEVYILSKDEGGRHTPFFKGYRPQFYFRTTDVTGTIELPEGVEMVMPGDNIKMVVTLIHPIAMDDGLRFAIREGGRTVGAGVVAKVLS
DP01996	Q07009	245-260 292-321 437-459 527-536	MAGIAMKLAKDREAAEGLGSHERAIKYLNQDYETLRNECLEAGALFQDPSFPALPSSLGFKELGPYSSKTRGIEWKRPTEICADPQFIIGGATRTDICQGALGDCWLLAAIASLTLNEEILARVVPLDQSFQENYAGIFHFQFWQYGEWVEVVVDDRLPTKDGELLFVHSAEGSEFWSALLEKAYAKINGCYEALSGGATTEGFEDFTGGIAEWYELRKPPPNLFKIIQKALEKGSLLGCSIDITSAADSEAVTYQKLVKGHAYSVTGAEEVESSGSLQKLIRIRNPWGQVEWTGKWNDNCPSWNTVDPEVRANLTERQEDGEFWMSFSDFLRHYSRLEICNLTPDTLTCDSYKKWKLTKMDGNWRRGSTAGGCRNYPNTFWMNPQYLIKLEEEDEDDE…
DP02004	Q92793	674-1080 1852-2057	MAENLLDGPPNPKRAKLSSPGFSANDSTDFGSLFDLENDLPDELIPNGGELGLLNSGNLVPDAASKHKQLSELLRGGSGSSINPGIGNVSASSPVQQGLGGQAQGQPNSANMASLSAMGKSPLSQGDSSAPSLPKQAASTSGPTPAASQALNPQAQKQVGLATSSPATSQTGPGICMNANFNQTHPGLLNSNSGHSLINQASQGQAQVMNGSLGAAGRGRGAGMPYPTPAMQGASSSVLAETLTQVSPQMTGHAGLNTAQAGGMAKMGITGNTSPFGQPFSQAGGQPMGATGVNPQLASKQSMVNSLPTFPTDIKNTSVTNVPNMSQMQTSVGIVPTQAIATGPTADPEKRKLIQQQLVLLLHAHKCQRREQANGEVRACSLPHCRTMKNVLNHMTHCQ…
DP02055	P33322	351-394	MSKEDFVIKPEAAGASTDTSEWPLLLKNFDKLLVRSGHYTPIPAGSSPLKRDLKSYISSGVINLDKPSNPSSHEVVAWIKRILRCEKTGHSGTLDPKVTGCLIVCIDRATRLVKSQQGAGKEYVCIVRLHDALKDEKDLGRSLENLTGALFQRPPLISAVKRQLRVRTIYESNLIEFDNKRNLGVFWASCEAGTYMRTLCVHLGMLLGVGGHMQELRRVRSGALSENDNMVTLHDVMDAQWVYDNTRDESYLRSIIQPLETLLVGYKRIVVKDSAVNAVCYGAKLMIPGLLRYEEGIELYDEIVLITTKGEAIAVAIAQMSTVDLASCDHGVVASVKRCIMERDLYPRRWGLGPVAQKKKQMKADGKLDKYGRVNENTPEQWKKEYVPLDNAEQSTSSS…
DP02145	P47054	328-424 576-601 799-813	MKWSAIPFQTLYRSIESGEFDFDLFKEVLPDLQNLNLNTDKLKNNASRSQLEKGEIELSDGSTFKVNQEFIFEAISLSDELNLDEIVACELILSGDTTANNGKVQYFLRRQYILQIVSFIVNCFHEDTELYQELIKNGALVSNILSAFKFIHTQLSEIKQQINKAQILENYNALFQQNIKFRRDFLLREYDILSQILYGLVDKGAIMKNKDFILSLLHHVSELDSNDFFIIYYTPAFFHLFASLRVLPDADVKLLHSQFMKDLKDDSIYTKPVKVALIFIFFAYFIGWCKEDPKRRADTMDFKTDVDEPMTSAVELGAIEQILIFAADTSIVEQDKSMELFYDIRSLLERHIPRLIPKQLLDDEKIFSQTTNSTYNPASATDNMSGRGLWNPSYPGMMS…
DP02150	Q9HD26	248-279	MSAGGPCPAAAGGGPGGASCSVGAPGGVSMFRWLEVLEKEFDKAFVDVDLLLGEIDPDQADITYEGRQKMTSLSSCFAQLCHKAQSVSQINHKLEAQLVDLKSELTETQAEKVVLEKEVHDQLLQLHSIQLQLHAKTGQSADSGTIKAKLSGPSVEELERELEANKKEKMKEAQLEAEVKLLRKENEALRRHIAVLQAEVYGARLAAKYLDKELAGRVQQIQLLGRDMKGPAHDKLWNQLEAEIHLHRHKTVIRACRGRNDLKRPMQAPPGHDQDSLKKSQGVGPIRKVLLLKEDHEGLGISITGGKEHGVPILISEIHPGQPADRCGGLHVGDAILAVNGVNLRDTKHKEAVTILSQQRGEIEFEVVYVAPEVDSDDENVEYEDESGHRYRLYLDELE…
DP02170	O15234	137-168 195-215 249-286	MADRRRQRASQDTEDEESGASGSDSGGSPLRGGGSCSGSAGGGGSGSLPSQRGGRTGALHLRRVESGGAKSAEESECESEDGIEGDAVLSDYESAEDSEGEEGEYSEEENSKVELKSEANDAVNSSTKEEKGEEKPDTKSTVTGERQSGDGQESTEPVENKVGKKGPKHLDDDEDRKNPAYIPRKGLFFEHDLRGQTQEEEVRPKGRQRKLWKDEGRWEHDKFREDEQAPKSRQELIALYGYDIRSAHNPDDIKPRRIRKPRYGSPPQRDPNWNGERLNKSHRHQGLGGTLPPRTFINRNAAGTGRMSAPRNYSRSGGFKEGRAGFRPVEAGGQHGGRSGETVKHEISYRSRRLEQTSVRDPSPEADAPVLGSPEKEEAASEPPAAAPDAAPPPPDRPI…
DP02196	P37455	107-171	MLNRVVLVGRLTKDPELRYTPNGAAVATFTLAVNRTFTNQSGEREADFINCVTWRRQAENVANFLKKGSLAGVDGRLQTRNYENQQGQRVFVTEVQAESVQFLEPKNGGGSGSGGYNEGNSGGGQYFGGGQNDNPFGGNQNNQRRNQGNSFNDDPFANDGKPIDISDDDLPF
DP02353	P0DMV9	229-306	MAKAAAIGIDLGTTYSCVGVFQHGKVEIIANDQGNRTTPSYVAFTDTERLIGDAAKNQVALNPQNTVFDAKRLIGRKFGDPVVQSDMKHWPFQVINDGDKPKVQVSYKGETKAFYPEEISSMVLTKMKEIAEAYLGYPVTNAVITVPAYFNDSQRQATKDAGVIAGLNVLRIINEPTAAAIAYGLDRTGKGERNVLIFDLGGGTFDVSILTIDDGIFEVKATAGDTHLGGEDFDNRLVNHFVEEFKRKHKKDISQNKRAVRRLRTACERAKRTLSSSTQASLEIDSLFEGIDFYTSITRARFEELCSDLFRSTLEPVEKALRDAKLDKAQIHDLVLVGGSTRIPKVQKLLQDFFNGRDLNKSINPDEAVAYGAAVQAAILMGDKSENVQDLLLLDVAPL…
DP02380	O23661	388-594	MGGLIDLNVMETEEDETQTQTPSSASGSVSPTSSSSASVSVVSSNSAGGGVCLELWHACAGPLISLPKRGSLVLYFPQGHLEQAPDFSAAIYGLPPHVFCRILDVKLHAETTTDEVYAQVSLLPESEDIERKVREGIIDVDGGEEDYEVLKRSNTPHMFCKTLTASDTSTHGGFSVPRRAAEDCFPPLDYSQPRPSQELLARDLHGLEWRFRHIYRGQPRRHLLTTGWSAFVNKKKLVSGDAVLFLRGDDGKLRLGVRRASQIEGTAALSAQYNQNMNHNNFSEVAHAISTHSVFSISYNPKASWSNFIIPAPKFLKVVDYPFCIGMRFKARVESEDASERRSPGIISGISDLDPIRWPGSKWRCLLVRWDDIVANGHQQRVSPWEIEPSGSISNSGSF…
DP02398	Q04637	161-216 592-606	MNKAPQSTGPPPAPSPGLPQPAFPPGQTAPVVFSTPQATQMNTPSQPRQHFYPSRAQPPSSAASRVQSAAPARPGPAAHVYPAGSQVMMIPSQISYPASQGAYYIPGQGRSTYVVPTQQYPVQPGAPGFYPGASPTEFGTYAGAYYPAQGVQQFPTGVAPTPVLMNQPPQIAPKRERKTIRIRDPNQGGKDITEEIMSGARTASTPTPPQTGGGLEPQANGETPQVAVIVRPDDRSQGAIIADRPGLPGPEHSPSESQPSSPSPTPSPSPVLEPGSEPNLAVLSIPGDTMTTIQMSVEESTPISRETGEPYRLSPEPTPLAEPILEVEVTLSKPVPESEFSSSPLQAPTPLASHTVEIHEPNGMVPSEDLEPEVESSPELAPPPACPSESPVPIAPTAQ…
DP02474	Q12000	283-319	MPPKKGKQAQAAGKKKDNVDKTFGMKNKNRSTKVQKYIKQVQSQSDPKKEEMRLKKLEEKKRREAEEAERRALFNPVADQRVRAGVDPKSMVCALFKLGNCNKGAKCKFSHDLNVGRRMEKKDLYQDTRSEKENDTMDNWDEEKLRKVILSKHGNPKTTTDKVCKYFIEAVENGKYGWFWICPNGGDKCMYRHSLPEGFVLKTNEQKRLERESLEKQPKITLEEFIETERGKLDKSKLTPITIANFAQWKKDHVIAKINAEKKLSSKRKPTGREIILKMSAENKSFETDNADMPDDVTQGSAWDLTEFTDALKKADHQDDGGIKDYGDGSNPTFDIKKANSATLA
DP02531	S6B291	240-465	MEFGLSWLFLVAILKGVQCEVQLLESGGDLVQPGGSLRLSCAASGFTFSTYAMSWVRQAPGKGLEWVSGIGDSGHSIYYADSVKGRFTISRDNSKNTLYLQMNSLRAEDTAVYYCATGSQWPGDYWGQGTLVTVSSASTKGPSVFPLAPSSKSTSGGTAALGCLVKDYFPEPVTVSWNSGALTSGVHTFPAVLQSSGLYSLSSVVTVPSSSLGTQTYICNVNHKPSNTKVDKRVEPKSCDKTHTCPPCPAPELLGGPSVFLFPPKPKDTLMISRTPEVTCVVVDVSHEDPEVKFNWYVDGVEVHNAKTKPREEQYNSTYRVVSVLTVLHQDWLNGKEYKCKVSNKALPAPIEKTISKAKGQPREPQVYTLPPSRDELTKNQVSLTCLVKGFYPSDIAVE…
DP02574	P39905	78-117	MKLWDVVAVCLVLLHTASAFPLPAGKRPPEAPAEDRSLGRRRAPFALSSDSNMPEDYPDQFDDVMDFIQATIKRLKRSPDKQMAVLPRRERNRQAAAANPENSRGKGRRGQRGKNRGCVLTAIHLNVTDLGLGYETKEELIFRYCSGSCDAAETTYDKILKNLSRNRRLVSDKVGQACCRPIAFDDDLSFLDDNLVYHILRKHSAKRCGCI
DP02587	Q96PM5	187-215	MAATAREDGASGQERGQRGCEHYDRGCLLKAPCCDKLYTCRLCHDNNEDHQLDRFKVKEVQCINCEKIQHAQQTCEECSTLFGEYYCDICHLFDKDKKQYHCENCGICRIGPKEDFFHCLKCNLCLAMNLQGRHKCIENVSRQNCPICLEDIHTSRVVAHVLPCGHLLHRTCYEEMLKEGYRCPLCMHSALDMTRYWRQLDDEVAQTPMPSEYQNMTVDILCNDCNGRSTVQFHILGMKCKICESYNTAQAGGRRISLDQQ
DP02599	Q86VN1	149-169	MDRFVWTSGLLEINETLVIQQRGVRIYDGEEKIKFDAGTLLLSTHRLIWRDQKNHECCMAILLSQIVFIEEQAAGIGKSAKIVVHLHPAPPNKEPGPFQSSKNSYIKLSFKEHGQIEFYRRLSEEMTQRRWENMPVSQSLQTNRGPQPGRIRAVGIVGIERKLEEKRKETDKNISEAFEDLSKLMIKAKEMVELSKSIANKIKDKQGDITEDETIRFKSYLLSMGIANPVTRETYGSGTQYHMQLAKQLAGILQVPLEERGGIMSLTEVYCLVNRARGMELLSPEDLVNACKMLEALKLPLRLRVFDSGVMVIELQSHKEEEMVASALETVSEKGSLTSEEFAKLVGMSVLLAKERLLLAEKMGHLCRDDSVEGLRFYPNLFMTQS
DP02614	Q3MIT2	76-106 234-243	MFPLTEENKHVAQLLLNTGTCPRCIFRFCGVDFHAPYKLPYKELLNELQKFLETEKDELILEVMNPPPKKIRLQELEDSIDNLSQNGEGRISVSHVGSTASKNSNLNVCNVCLGILQEFCEKDFIKKVCQKVEASGFEFTSLVFSVSFPPQLSVREHAAWLLVKQEMGKQSLSLGRDDIVQLKEAYKWITHPLFSEELGVPIDGKSLFEVSVVFAHPETVEDCHFLAAICPDCFKPAKNKQSVFTRMAVMKALNKIKEEDFLKQFPCPPNSPKAVCAVLEIECAHGAVFVAGRYNKYSRNLPQTPWIIDGERKLESSVEELISDHLLAVFKAESFNFSSSGREDVDVRTLGNGRPFAIELVNPHRVHFTSQEIKELQQKINNSSNKIQVRDLQLVTREA…
DP02740	P08179	110-132	MNIVVLISGNGSNLQAIIDACKTNKIKGTVRAVFSNKADAFGLERARQAGIATHTLIASAFDSREAYDRELIHEIDMYAPDVVVLAGFMRILSPAFVSHYAGRLLNIHPSLLPKYPGLHTHRQALENGDEEHGTSVHFVTDELDGGPVILQAKVPVFAGDSEDDITARVQTQEHAIYPLVISWFADGRLKMHENAAWLDGQRLPPQGYAADE
DP02761	P25299	127-232	MNRQSGVNAGVQNNPPSRVVYLGSIPYDQTEEQILDLCSNVGPVINLKMMFDPQTGRSKGYAFIEFRDLESSASAVRNLNGYQLGSRFLKCGYSSNSDISGVSQQQQQQYNNINGNNNNNGNNNNNSNGPDFQNSGNANFLSQKFPELPSGIDVNINMTTPAMMISSELAKKPKEVQLKFLQKFQEWTRAHPEDAVSLLELCPQLSFVTAELLLTNGICKVDDLIPLASRPQEEASATNNNSVNEVVDPAVLNKQKELLKQVLQLNDSQISILPDDERMAIWDLKQKALRGEFGAF
DP02782	Q9NPI8	177-188 211-234	MESLLQHLDRFSELLAVSSTTYVSTWDPATVRRALQWARYLRHIHRRFGRHGPIRTALERRLHNQWRQEGGFGRGPVPGLANFQALGHCDVLLSLRLLENRALGDAARYHLVQQLFPGPGVRDADEETLQESLARLARRRSAVHMLRFNGYRENPNLQEDSLMKTQAELLLERLQEVGKAEAERPARFLSSLWERLPQNNFLKVIAVALLQPPLSRRPQEELEPGIHKSPGEGSQVLVHWLLGNSEVFAAFCRALPAGLLTLVTSRHPALSPVYLGLLTDWGQRLHYDLQKGIWVGTESQDVPWEELHNRFQSLCQAPPPLKDKVLTALETCKAQDGDFEVPGLSIWTDLLLALRSGAFRKRQVLGLSAGLSSV
DP02783	P49189	232-255	MSTGTFVVSQPLNYRGGARVEPADASGTEKAFEPATGRVIATFTCSGEKEVNLAVQNAKAAFKIWSQKSGMERCRILLEAARIIREREDEIATMECINNGKSIFEARLDIDISWQCLEYYAGLAASMAGEHIQLPGGSFGYTRREPLGVCVGIGAWNYPFQIASWKSAPALACGNAMVFKPSPFTPVSALLLAEIYSEAGVPPGLFNVVQGGAATGQFLCQHPDVAKVSFTGSVPTGMKIMEMSAKGIKPVTLELGGKSPLIIFSDCDMNNAVKGALMANFLTQGQVCCNGTRVFVQKEILDKFTEEVVKQTQRIKIGDPLLEDTRMGPLINRPHLERVLGFVKVAKEQGAKVLCGGDIYVPEDPKLKDGYYMRPCVLTNCRDDMTCVKEEIFGPVMSI…
DP02820	Q62264	77-104	MQVLTKRYPKNCLLTVMDRYSAVVRNMEQVVMIPSLLRDVQLSGPGGSVQDGAPDLYTYFTMLKSICVEVDHGLLPREEWQAKVAGNETSEAENDAAETEEAEEDRISEELDLEAQFHLHFCSLHHILTHLTRKAQEVTRKYQEMTGQVL
DP02823	Q9UKY0	24-51	MRKHLSWWWLATVCMLLFSHLSAVQTRGIKHRIKWNRKALPSTAQITEAQVAENRPGAFIKQGRKLDIDFGAEGNRYYEANYWQFPDGIHYNGCSEANVTKEAFVTGCINATQAANQGEFQKPDNKLHQQVLWRLVQELCSLKHCEFWLERGAGLRVTMHQPVLLCLLALIWLTVK
DP02883	F1QR43	51-72	MMRCLAARVHYKTLIVICALLSLLTVLLWNKCTSEKALRFLPRHPQPPPSPKIDSHPQQPQPPEPPPVVGGVRYEEIDCLINDDATIKGRREGSEVYMPFSWMEKYFEVYGKVVQYDGYDRFEFSHSYSKVYAQREQYHPNGVFMSFEGYNVEVRDRVKCISGVEGVPLSTQWGPQGYFYAIQIAQYGLSHYSKNLTERPPHVEVYDTAEERDSRSSAWTVPKGCSLTRVYDKTRATSVRQFSAPENSEGVSLPLGNTKDFIISFDLKFTSNGSVSVILETTEKGPPFVIHYVTTTQLILLKDRDITYGIGPRTTWTTVTRDLLTDLRKGIGLSNTKAVKATKTMPRRVVKLVVHGTGTIDNITISTTSHMAAFYAASDWLVRNQDERGGWPIMVTRKL…
DP02896	Q91VS8	869-906	MGEIEGTYRALPTSGTRLGGQTAIGVSTLEPEQSLSPRMQEKHMRIRVKLLDSTVELFDIEPKCDGQVLLTQVWKHLNLIECDYFGLEFKNVQSYWIWLEPMKPIIRQVRKPKNAVLRLAVKFFPPDPGQLQEEYTRYLFALQLKRDLLEERLTCTANTAALLISHLLQSEIGDYDETLDREHLKANEYLPNQEKSLEKILDFHQRHTGQTPAESDFQVLEIARKLEMYGIRFHMASDREGTKINLAVSHMGVLVFQGTTKINTFNWSKVRKLSFKRKRFLIKLHPEVHGPYQDTLEFLLGSRDECKNFWKICVEYHTFFRLSDQPKPKAKAVFFSRGSSFRYSGRTQKQLVDYVKDGGMKRIPYERRHSKTRTSLHALTVDLPKQSVSFTDGLRTSAS…
DP02897	Q90VU7	27-56 162-174	MGGKWSKSSVIGWPAVRERMRRAEPAADGVGAVSRDLEKHGAITSSNTAANNAACAWLEAQEEEEVGFPVTPQVPLRPMTYKAAVDLSHFLKEKGGLEGLIHSQRRQDILDLWIYHTQGYFPDWQNYTPGPGVRYPLTFGWCYKLVPVEPDKVEEANKGENTSLLHPVSLHGMDDPEREVLEWRFDSRLAFHHVARELHPEYFKNC
DP02926	A8BB85	135-160	MSAGKTVVIALGGNAMLQAKEKGDYDTQRKNVEIAASEIYKIHKAGYKVVLTSGNGPQVGAIKLQNQAAAGVSPEMPLHVCGAMSQGFIGYMMSQAMDNVFCANNEPANCVTCVTQTLVDPKDQAFTNPTKPVGRFYTEQEAKDLMAANPGKILREDAGRGWRVVVPSPRPLEIVEYGVIKTLIDNNVLVICTNGGGIPCKRENKVISGVDAVIDKDLATSLLAKTLNSDYLMILTDVLNACINYKKPDERKLEEIKLSEILALEKDGHFAAGSMGPKVRAAIEFTQATGKMSIITSLSTAVDALNGKCGTRIIKD
DP03311	P00740	47-93	MQRVNMIMAESPGLITICLLGYLLSAECTVFLDHENANKILNRPKRYNSGKLEEFVQGNLERECMEEKCSFEEAREVFENTERTTEFWKQYVDGDQCESNPCLNGGSCKDDINSYECWCPFGFEGKNCELDVTCNIKNGRCEQFCKNSADNKVVCSCTEGYRLAENQKSCEPAVPFPCGRVSVSQTSKLTRAETVFPDVDYVNSTEAETILDNITQSTQSFNDFTRVVGGEDAKPGQFPWQVVLNGKVDAFCGGSIVNEKWIVTAAHCVETGVKITVVAGEHNIEETEHTEQKRNVIRIIPHHNYNAAINKYNHDIALLELDEPLVLNSYVTPICIADKEYTNIFLKFGSGYVSGWGRVFHKGRSALVLQYLRVPLVDRATCLRSTKFTIYNNMFCAGF…
