## Supplementary material for "AlphaFold2 fails to predict protein fold switching": Table S1C

5tpnA	1g2cF	0.93469	0.93454	0.64766	0.57834	0.56606	0.63753	0.62529	0.75281	0.74769	0.75747
1h38D	1qlnA	0.91682	0.91813	0.9157	0.91684	0.9206	0.72304	0.7223	0.72014	0.72237	0.72286
1k0nA	1rk4B	0.92488	0.92472	0.92268	0.92555	0.92359	0.70551	0.70524	0.70793	0.70723	0.70646
1mnmC	1mnmD	0.6478	0.64558	0.66662	0.66226	0.65584	0.63264	0.63141	0.64163	0.64513	0.63569
1nqdA	1nqjB	0.89098	0.89118	0.88859	0.88941	0.88957	0.82255	0.82225	0.81909	0.81955	0.81855
1qomB	1nocA	0.94941	0.9495	0.94716	0.94709	0.94772	0.84574	0.84572	0.84001	0.84105	0.84197
1qs8B	1miqB	0.97393	0.97659	0.97218	0.96713	0.97026	0.9756	0.97649	0.91976	0.93538	0.9328
1repC	2z9oB	0.83899	0.83671	0.83565	0.8368	0.83753	0.50806	0.50844	0.5241	0.51682	0.52434
1uxmK	2namA	0.991	0.99086	0.99111	0.99095	0.98923	0.18562	0.18634	0.18857	0.18647	0.19007
1wyyB	5wrgC	0.55182	0.55743	0.77662	0.76762	0.77649	0.54577	0.53663	0.29455	0.29463	0.27433
1x0gA	1x0gD	0.85291	0.84279	0.85966	0.85628	0.85634	0.53045	0.529	0.53466	0.53236	0.53252
1xjtA	1xjuB	0.86914	0.86937	0.87032	0.86921	0.8704	0.78684	0.77597	0.76641	0.78537	0.78932
1xntA	3lqcA	0.74294	0.74298	0.74493	0.74659	0.74711	0.63867	0.63972	0.63783	0.63762	0.63572
2a73B	3l5nB	0.61329	0.61806	0.719	0.61917	0.65469	0.34854	0.36853	0.34509	0.34968	0.3877
2frhA	1fzpD	0.91971	0.92095	0.92907	0.9267	0.94356	0.53553	0.53425	0.53378	0.53392	0.53472
2hdmA	2n54B	0.614	0.62383	0.62026	0.61746	0.62148	0.25019	0.25644	0.25716	0.258	0.25442
2ougC	6c6sD	0.78351	0.79385	0.7871	0.78211	0.79735	0.56112	0.56266	0.56153	0.54433	0.54225
3ejhA	3m7pA	0.92189	0.93071	0.92678	0.91985	0.92861	0.37023	0.36934	0.36752	0.36597	0.36922
3hdeA	3hdfA	0.97738	0.9785	0.98127	0.97802	0.98056	0.78088	0.76466	0.83222	0.81834	0.86996
3ifaA	5et5A	0.91625	0.91631	0.92007	0.93041	0.91905	0.82371	0.8236	0.81979	0.82239	0.82138
3j7wB	3j7vG	0.78427	0.7776	0.79223	0.79125	0.79099	0.74711	0.75407	0.73841	0.73953	0.7393
3j97M	1xtgB	0.61463	0.61606	0.61598	0.61575	0.61772	0.34773	0.35077	0.3506	0.35164	0.35233
3jv6A	1zk9A	0.983	0.98361	0.98472	0.98242	0.98434	0.48871	0.48849	0.48785	0.48811	0.48841
3kuyA	5c3iF	0.70654	0.70671	0.70152	0.70138	0.70225	0.53925	0.53918	0.5381	0.53649	0.53483
3m1bF	3lowA	0.96913	0.96975	0.96671	0.96721	0.96591	0.56263	0.5617	0.56146	0.56552	0.562
3o44A	1xezA	0.75048	0.76259	0.76922	0.77959	0.81593	0.5619	0.57396	0.7033	0.73587	0.73747
3qy2A	1qb3A	0.84051	0.83678	0.8253	0.82871	0.82608	0.55755	0.55749	0.555	0.55277	0.55467
3tp2A	5lj3M	0.84924	0.82913	0.86757	0.86869	0.89491	0.67091	0.67326	0.7173	0.71647	0.71405
3uyiA	3v0tA	0.82926	0.82761	0.8271	0.82693	0.82715	0.81092	0.81054	0.80842	0.8079	0.80787
3zwgN	4tsyD	0.98576	0.9857	0.9861	0.98558	0.98189	0.8365	0.83659	0.836	0.8364	0.83673
4aanA	4aalA	0.94314	0.94344	0.9427	0.94251	0.94285	0.83154	0.83121	0.82752	0.82827	0.82848
4gqcC	4gqcB	0.9754	0.9757	0.97436	0.97472	0.97122	0.89651	0.89674	0.89592	0.8963	0.89866
4j3oF	2jmrA	0.86438	0.86568	0.85477	0.8606	0.84359	0.84328	0.85564	0.85294	0.85068	0.86738
4jphB	5hk5H	0.69827	0.69834	0.62826	0.6256	0.62574	0.61947	0.61756	0.62533	0.62338	0.62021
4nc9C	4n9wA	0.83728	0.82744	0.8358	0.8376	0.84003	0.8286	0.84561	0.83599	0.83256	0.83703
4o0pA	4o01D	0.91704	0.9178	0.84127	0.91199	0.91005	0.79822	0.80058	0.85564	0.78663	0.7832
4phqA	2wcdX	0.92946	0.90447	0.9032	0.88063	0.87953	0.48776	0.48716	0.4898	0.49242	0.48962
4pyiA	4pyjA	0.90608	0.90617	0.90294	0.9036	0.90415	0.84357	0.84359	0.8456	0.84499	0.84472
4qhfA	4qhhA	0.95184	0.95658	0.93775	0.94544	0.942	0.63617	0.63742	0.63682	0.63472	0.63654
4rwnA	4rwqB	0.89614	0.89737	0.92132	0.9229	0.92357	0.93537	0.93388	0.91257	0.90866	0.91296
4uv2D	4q79F	0.80398	0.81571	0.73061	0.73113	0.73291	0.55291	0.55386	0.62863	0.62577	0.62808
4y0mJ	4xwsD	0.87477	0.87478	0.86445	0.85894	0.8647	0.82267	0.8232	0.82358	0.82208	0.82441
4zrbC	4zrbH	0.88927	0.8886	0.88874	0.88231	0.88936	0.83703	0.83726	0.8369	0.8369	0.83774
4zt0C	4cmqB	0.73688	0.73841	0.85686	0.66233	0.64222	0.44089	0.44856	0.47307	0.40748	0.40472
5aoeB	5ly6B	0.8097	0.81421	0.79505	0.79004	0.75961	0.47981	0.48135	0.47923	0.47941	0.47997
5c1vA	5c1vB	0.91157	0.91161	0.91134	0.91143	0.91157	0.8509	0.85094	0.85086	0.84941	0.84947
5ejbC	1wp8C	0.66946	0.65114	0.61856	0.62185	0.62804	0.50195	0.50514	0.48128	0.59497	0.4903
5fluE	2uy7D	0.88253	0.90629	0.93001	0.91546	0.95021	0.71267	0.71238	0.70668	0.70731	0.70946
5hmgA	3ztjE	0.9883	0.98828	0.90597	0.89095	0.87221	0.95614	0.95674	0.90742	0.87997	0.89479
5i2mA	5i2sA	0.83722	0.8185	0.70012	0.70127	0.68351	0.37638	0.37605	0.41622	0.41467	0.41446
5ineA	3mkoA	0.74076	0.74582	0.46616	0.49055	0.51797	0.24276	0.24251	0.37885	0.36208	0.36199
5jzhA	5jztG	0.67165	0.67733	0.89299	0.86307	0.8429	0.42099	0.42416	0.58124	0.5746	0.54655
5keqF	1dzlA	0.91929	0.91744	0.90409	0.89597	0.8997	0.8341	0.83628	0.83256	0.83386	0.8318
5l35D	5l35G	0.87941	0.8775	0.89215	0.88542	0.881	0.87554	0.87708	0.88174	0.88216	0.8762
2kxoA	3r9jC	0.762	0.77661	0.37625	0.70147	0.72986	0.60861	0.59113	0.73661	0.67763	0.67043
2k42A	1ceeB	0.77946	0.7855	0.77352	0.7929	0.79746	0.39095	0.41004	0.44259	0.42167	0.46363
2h44A	1rkpA	0.94285	0.94304	0.94057	0.94074	0.94091	0.91525	0.91531	0.91348	0.91392	0.9138
2grmB	2axzA	0.99016	0.99006	0.9195	0.89864	0.9144	0.90239	0.9024	0.85816	0.84904	0.86137
2c1vB	2c1uC	0.97381	0.97927	0.97839	0.97821	0.97853	0.853	0.8573	0.84655	0.84757	0.84717
3kdsG	2ce7C	0.76678	0.77616	0.72762	0.74667	0.76484	0.53382	0.53356	0.55444	0.55374	0.55207
1nrjB	2gedB	0.85915	0.86281	0.86468	0.86468	0.86626	0.6904	0.68984	0.68666	0.68506	0.69633
2lelA	2k0qA	0.61775	0.70087	0.70987	0.61997	0.66837	0.6941	0.65828	0.62721	0.63689	0.65232
2lv1A	6lniA	0.59533	0.59882	0.61067	0.60169	0.60624	0.12008	0.11376	0.11855	0.14127	0.12622
2bzyB	2lqwA	0.66126	0.65714	0.66482	0.66685	0.66276	0.35253	0.33586	0.3459	0.34189	0.37785
2kkwA	2n0aD	0.30569	0.33509	0.31297	0.3394	0.35095	0.33108	0.19251	0.2179	0.20755	0.22521
1iytA	2naoF	0.3514	0.2985	0.34505	0.23967	0.35836	0.25914	0.25605	0.20987	0.23388	0.21104
2mwfA	2nntA	0.60778	0.60591	0.61671	0.61101	0.62329	0.27624	0.27233	0.26039	0.26281	0.25357
1jfkA	2nxqB	0.44971	0.44846	0.45531	0.45847	0.46785	0.44523	0.44477	0.44477	0.44687	0.44677
2p3vD	2p3vA	0.95934	0.9569	0.93362	0.9604	0.96069	0.93742	0.93732	0.96783	0.93711	0.93805
5jytA	2qkeE	0.70472	0.80687	0.68822	0.74786	0.81215	0.44435	0.44334	0.43997	0.43261	0.43396
3g0hA	3ewsB	0.61205	0.61679	0.86296	0.84779	0.81257	0.91286	0.91466	0.68006	0.68655	0.59283
2vfxL	3gmhL	0.92992	0.93273	0.93068	0.93024	0.93388	0.91606	0.91595	0.91119	0.91157	0.91069
4h2aA	3j9cA	0.95148	0.95098	0.85125	0.87371	0.84518	0.56632	0.56643	0.5739	0.57439	0.56762
2pbkB	3njqA	0.97964	0.98279	0.9788	0.97874	0.97629	0.84988	0.85093	0.84401	0.846	0.8455
1kctA	3t1pA	0.89422	0.89458	0.89858	0.89559	0.89631	0.82577	0.82746	0.82285	0.82939	0.832
3t5oA	4a5wB	0.58384	0.58973	0.58639	0.5869	0.5971	0.57396	0.57223	0.55895	0.56115	0.58434
4ow6B	4ae0A	0.89879	0.89879	0.43232	0.42181	0.42889	0.663	0.66303	0.3967	0.38111	0.38993
3meeA	4b3oB	0.89588	0.89806	0.81385	0.81623	0.80832	0.43068	0.43362	0.44304	0.44095	0.45165
4dxrA	4dxtA	0.88	0.87864	0.92405	0.93201	0.9135	0.81269	0.81169	0.91228	0.90554	0.92607
4g0dZ	4fu4C	0.45678	0.44078	0.43934	0.4411	0.45485	0.13842	0.15496	0.16213	0.18863	0.20308
2lepA	4hddA	0.69599	0.68803	0.68059	0.68903	0.67972	0.42824	0.4259	0.42875	0.42747	0.42849
2qqjA	4qdsA	0.95335	0.95353	0.95674	0.95702	0.95707	0.86058	0.86004	0.86384	0.86588	0.86668
4rmbB	4rmbA	0.8184	0.80819	0.78332	0.78285	0.79253	0.77379	0.76902	0.75996	0.75847	0.76099
3l9qB	4rr2D	0.75929	0.75857	0.75624	0.75564	0.75695	0.23297	0.22779	0.23258	0.22856	0.23147
4ydqB	4twaA	0.9557	0.95561	0.94716	0.947	0.94718	0.91118	0.91087	0.90563	0.90538	0.90505
1svfC	4wsgC	0.90593	0.87879	0.88493	0.91596	0.87729	0.93137	0.84498	0.64586	0.62081	0.66829
5bmyA	5b3zA	0.93803	0.93824	0.93626	0.93617	0.93715	0.91849	0.88575	0.92495	0.93722	0.92602
3zxgB	5ec5P	0.57104	0.55654	0.8189	0.83344	0.8291	0.54057	0.53974	0.52245	0.52016	0.52302
5f5rB	5f3kA	0.70584	0.70537	0.8812	0.87912	0.87537	0.67926	0.67905	0.69615	0.69624	0.69814
1eboE	5fhcJ	0.729	0.74829	0.76708	0.75481	0.76301	0.92481	0.92514	0.55875	0.49548	0.55155
2kb8A	6vw2A	0.47557	0.43906	0.50086	0.52258	0.43538	0.07925	0.07678	0.08462	0.08269	0.10248
4yhdG	7ahlE	0.77051	0.7721	0.89911	0.91397	0.90148	0.9884	0.90419	0.78641	0.78568	0.78578
6z4uA	7kdtB	0.65701	0.66491	0.18703	0.19704	0.20491	0.17574	0.17075	0.23039	0.22047	0.22047
