## Supplementary material for "AlphaFold2 fails to predict protein fold switching": Table S3

Fold1	Fold2	SeqID (%)	Length1	length2
5tpnA	1g2cF	100	510	43
1k0nA	1rk4B	99	241	243
1nqdA	1nqjB	99	122	119
1qomB	1nocA	100	440	388
1qs8B	1miqB	100	329	375
1repC	2z9oB	100	251	266
1uxmK	2namA	99	153	161
1wyyB	5wrgC	98	149	1203
1xjtA	1xjuB	100	191	163
1xntA	3lqcA	99	183	189
2a73B	3l5nB	100	991	915
2frhA	1fzpD	100	127	123
2hdmA	2n54B	96	92	93
3ejhA	3m7pA	98	93	308
3hdeA	3hdfA	100	165	140
3j97M	1xtgB	100	198	59
3jv6A	1zk9A	100	101	110
3kuyA	5c3iF	99	135	136
3m1bF	3lowA	100	99	100
3o44A	1xezA	100	593	721
3qy2A	1qb3A	99	117	150
3tp2A	5lj3M	100	229	339
4j3oF	2jmrA	100	154	179
4jphB	5hk5H	100	148	147
4phqA	2wcdX	99	298	309
4uv2D	4q79F	100	262	277
4zt0C	4cmqB	100	1369	1372
5aoeB	5ly6B	98	488	471
5ejbC	1wp8C	97	501	89
5hmgA	3ztjE	100	328	329
5ineA	3mkoA	96	438	137
5keqF	1dzlA	99	483	505
2kxoA	3r9jC	71	95	77
2k42A	1ceeB	96	72	59
3kdsG	2ce7C	100	465	476
1nrjB	2gedB	98	218	193
2lv1A	6lniA	97	147	210
2bzyB	2lqwA	100	67	303
2mwfA	2nntA	94	32	40
5jytA	2qkeE	91	106	108
3g0hA	3ewsB	100	424	445
2vfxL	3gmhL	94	206	207
4h2aA	3j9cA	100	735	562
2pbkB	3njqA	100	228	193
1kctA	3t1pA	98	394	371
3meeA	4b3oB	99	560	441
4dxrA	4dxtA	100	202	198
2lepA	4hddA	100	69	79
2qqjA	4qdsA	100	325	187
3l9qB	4rr2D	99	195	509
1svfC	4wsgC	98	64	497
5bmyA	5b3zA	100	389	403
3zxgB	5ec5P	98	309	298
1eboE	5fhcJ	91	131	98
2kb8A	6vw2A	100	37	155
4yhdG	7ahlE	99	302	293
