## Supplementary material for "AlphaFold2 fails to predict protein fold switching": Table S4

Fold1	Fold2		State 1	State 2		** denotes excited state. AlphaFold2 predictions of pairs with 2 excited states were considered to caputure the ground state.
5tpn_A	1g2c_F**		prefusion	postfusion
1h38_D**	1qln_A**	both bound to RNA	elongation complex	initiation complex
1k0n_A	1rk4_B**		reduced	oxidized
1mnm_C	1mnm_D		both at equilibrium
1nqd_A**	1nqj_B		bound to calcium	apo
1qom_B**	1noc_A		domain-swapped	not domain-swapped
1qs8_B**	1miq_B**		domain-swapped	in complex
1rep_C**	2z9o_B**		both in complex with DNA; one monomer, one dimer
1uxm_K	2nam_A**		native	in micelles
1wyy_B**	5wrg_C		post-fusion	pre-fusion
1x0g_A	1x0g_D**		native	domain-swapped
1xjt_A	1xju_B**		active	membrane-inserted
1xnt_A	3lqc_A**		reduced	oxidized
2a73_B	3l5n_B**		apo	complex
2frh_A	1fzp_D**		apo	dna-bound
2hdm_A	2n54_B		both conformations sampled at equilibrium
2oug_C	6c6s_D**		apo	bound to RNA-pol/DNA
3ejh_A	3m7p_A**		apo	zinc bound
3hde_A	3hdf_A**		active	inactive membrane-bound
3ifa_A**	5et5_A		E69Q variant w/calcium	WT
3j7w_B	3j7v_G		at eqilibrium
3j97_M	1xtg_B**		SNAP25 complex	SNAP25 bound to toxin
3jv6_A	1zk9_A**		Typical diimer	domain-swapped
3kuy_A**	5c3i_F		part of nucleosom	different conformation with chaperone
3m1b_F	3low_A**		monomeric	domain-swapped
3o44_A**	1xez_A		membrane-inserted heptamer	monomoer in solution
3qy2_A	1qb3_A**		monomeric	domain-swapped
3tp2_A	5lj3_M**		monomeric	in splicosome complex
3uyi_A	3v0t_A**		Apo	Holo (NADPH-bound)
3zwg_N	4tsy_D**		monomeric	cyclic octamer
4aan_A	4aal_A**		Reduced	oxidized
4gqc_C	4gqc_B**		Ground	Disulfide-bonded
4j3o_F**	2jmr_A		Complex	Monomeric
4jph_B	5hk5_H**		homodimer	heterotetramer
4nc9_C	4n9w_A**		apo	GDP-bound
4o0p_A	4o01_D**		dark form	illuminated
4phq_A	2wcd_X**		monomeric	24-mer pore
4pyi_A	4pyj_A**		apo	domain-swapped
4qhf_A	4qhh_A**		monomeric	concentration-dependent tetramer
4rwn_A**	4rwq_B		complex with DNA	apo
4uv2_D	4q79_F**		pre-pore	pore
4y0m_J	4xws_D**		reduced	oxidized
4zrb_C	4zrb_H**		Apo	bound to CoA
4zt0_C**	4cmq_B		Bound to RNA	Apo
5aoe_B	5ly6_B**		Monomeric	Pore form
5c1v_A	5c1v_B**		Ground	Proline isomer
5ejb_C	1wp8_C**		Prefusion	postfusion
5flu_E**	2uy7_D		domain-swapped	not domain-swapped, but chaperone-bound
5hmg_A	3ztj_E**		Homotrimer	Hetero 12-mer
5i2m_A**	5i2s_A		Acidic conformation	Pre-fusion form
5ine_A	3mko_A**		Pre-fusion	postfusion
5jzh_A	5jzt_G**		Prepore	Pore
5keq_F**	1dzl_A		Heparin-bound	Apo
5l35_D	5l35_G		at eqilibrium
2kxo_A	3r9j_C**		Dimer	Hetero 6-mer
2k42_A**	1cee_B**		Both bound to different effectors
2h44_A**	1rkp_A**		Both bound to different effectors
2grm_B**	2axz_A**		Both bound to different effectors
2c1v_B	2c1u_C**		Mixed valence	oxidized
3kds_G	2ce7_C**		Apo	EDTA treated
1nrj_B**	2ged_B		With nucleotide	Nucleotide-free
2lel_A**	2k0q_A		With copper ligands	Apo
2lv1_A	6lni_A**		Prp	Fibrils
2bzy_B	2lqw_A**		domain-swapped	phosphorylated
2kkw_A	2n0a_D**		Micelle-bound	Fibrils
1iyt_A	2nao_F**		Micelle-bound	Fibrils
2mwf_A	2nnt_A**		monomeric	Fibrils
1jfk_A	2nxq_B**		monomeric	trimer
2p3v_D	2p3v_A		Two crystal forms
5jyt_A**	2qke_E		Fold-switched excited state	Ground tetrameric state
3g0h_A**	3ews_B		Bound to RNA+ATP	ADP bound
2vfx_L	3gmh_L		both conformations sampled at equilibrium
4h2a_A	3j9c_A**		Prepore	Pore
2pbk_B	3njq_A**		With small molecules	With small molecules+ dimer disruptor
1kct_A	3t1p_A**		Monomeric	domain-swapped trimer
3t5o_A	4a5w_B**		Isolated	Complex
4ow6_B	4ae0_A**		Monomer at acidic pH	Mutant bound to other protein
3mee_A	4b3o_B**		Not bound to DNA/RNA	Bound to DNA and RNA
4dxr_A**	4dxt_A		With KASH-2 peptide	Without peptide
4g0d_Z**	4fu4_C**		Both bound to collegenase 3
2lep_A	4hdd_A**		Monomer	domain-swapped dimer
2qqj_A	4qds_A**		Monomer	Homodimer
4rmb_B	4rmb_A		Both forms present in crystal
3l9q_B	4rr2_D**		Homotetramer	heterodimer
4ydq_B**	4twa_A		With halofuginone	Apo
1svf_C**	4wsg_C		post-fusion	pre-fusion
5bmy_A**	5b3z_A		Co-translationally folding	Native form
3zxg_B	5ec5_P**		Prepore	Pore
5f5r_B**	5f3k_A		with ADPNP	Apo (domain-swapped)
1ebo_E**	5fhc_J**		Postfusion	Prefusion in complex with human antibodies
2kb8_A	6vw2_A**		Micelle-bound	Fibrils
4yhd_G	7ahl_E**		Prepore	Pore
6z4u_A	7kdt_B**		Homodimer	Bound to Human Tom70
