## Supplementary material for "AlphaFold2 fails to predict protein fold switching": Table S1A

PDB1	PDB2	length_FoldSwitching	length_whole	FoldSwitching_sequence	Method PDB1	Resolution (�)	Method PDB2	Resolution (�)
1ceeB	2k42A	24	59	IGAPSGFKHVSHVGWDPQNGFDVN	SOLUTION NMR	NA	SOLUTION NMR	NA
1g2cF	5tpnA	43	43	FYDPLVFPSDEFDASISQVNEKINQSLAFIRKSDELLHNVNAG	X-RAY DIFFRACTION	2.3	X-RAY DIFFRACTION	3.14
1h38D	1qlnA	20	883	INGTDNEVVTVTDENTGEIS	X-RAY DIFFRACTION	2.9	X-RAY DIFFRACTION	2.4
1k0nA	1rk4B	42	241	KGVTFNVTTVDTKRRTETVQKLCPGGELPFLLYGTEVHTDTN	X-RAY DIFFRACTION	1.8	X-RAY DIFFRACTION	1.79
1mnmC	1mnmD	20	87	DGLVFNVVTQDMINKSTKPY	X-RAY DIFFRACTION	2.25	X-RAY DIFFRACTION	2.25
1nqdA	1nqjB	33	122	GSPGIPGNEKLKEKENNDSSDKATVIPNFNTTM	X-RAY DIFFRACTION	1.65	X-RAY DIFFRACTION	1
1qomB	1nocA	22	440	LVPPVSGSITPVFHQEMLNYVL	X-RAY DIFFRACTION	2.7	X-RAY DIFFRACTION	2.6
1qs8B	1miqB	32	329	LGSENDVIELDDVANIMFYGEGEVGDNHQKFM	X-RAY DIFFRACTION	2.5	X-RAY DIFFRACTION	2.5
1repC	2z9oB	20	251	FFIGLQNRFTQFRLSETKEI	X-RAY DIFFRACTION	2.6	X-RAY DIFFRACTION	3.14
1rkpA	2h44A	22	326	DHRGVNNSYIQRSEHPLAQLYC	X-RAY DIFFRACTION	2.05	X-RAY DIFFRACTION	1.8
1uxmK	2namA	153	153	ATKVVCVLKGDGPVQGIINFEQKESNGPVKVWGSIKGLTEGLHGFHVHEFGDNTAGCTSAGPHFNPLSRKHGGPKDEERHVGDLGNVTADKDGVADVSIEDSVISLSGDHCIIGRTLVVHEKADDLGKGGNEESTKTGNAGSRLACGVIGIAQ	X-RAY DIFFRACTION	1.9	SOLUTION NMR	NA
1wyyB	5wrgC	58	149	VQIDRLITGGRGGSDVDLGDISGINASVVNIQKEIDRLNEVAKNLNESLIDLQELGKY	X-RAY DIFFRACTION	2.2	ELECTRON MICROSCOPY	4.3
1x0gA	1x0gD	98	112	ERLQTHGVRRGQAAILRIQVQPSECGDWRYDLALVAEPKPTDLLTQSQGWTIAIAAEAAELLRGLRVDYIEDLMGGAFRFHNPNASQTCGCGMAFRVS	X-RAY DIFFRACTION	2.5	X-RAY DIFFRACTION	2.5
1xjtA	1xjuB	31	191	GNAEGCRRDPYMCPAGVWTDGIGNTHGVTPG	X-RAY DIFFRACTION	1.75	X-RAY DIFFRACTION	1.07
1xntA	3lqcA	23	183	STHCAENLLKADTYRKWRAAKAG	SOLUTION NMR	NA	X-RAY DIFFRACTION	2.35
2a73B	3l5nB	37	991	NLEESCTRFYHPEKEDGKLNKLCRDELCRCAEENCFI	X-RAY DIFFRACTION	3.3	X-RAY DIFFRACTION	7.54
2axzA	2grmB	22	317	KEVTMYYENYVAIENNPIPEIK	X-RAY DIFFRACTION	3	X-RAY DIFFRACTION	3
2c1uC	2c1vB	39	338	GQDYHPFGLIAKPGAEVLPAGDTGRFEVTRTTDDEYVFR	X-RAY DIFFRACTION	1.95	X-RAY DIFFRACTION	1.2
2ce7C	3kdsG	20	476	IIPRGYKALGYTLHLPEEDK	X-RAY DIFFRACTION	2.44	X-RAY DIFFRACTION	2.6
2frhA	1fzpD	92	127	EFSISFEEFAVLTYISENKEKEYYLKDIINHLNYKQPQVVKAVKILSQEDYFDKKRNEHDERTVLILVNAQQRKKIESLLSRVNKRITEANN	X-RAY DIFFRACTION	2.5	X-RAY DIFFRACTION	2.95
2gedB	1nrjB	27	193	SQEPLSAADYDGSGVTLVDFPGHVKLR	X-RAY DIFFRACTION	2.2	X-RAY DIFFRACTION	1.7
2hdmA	2n54B	22	92	DPQATWVRDCVRSMDRKSNTRN	SOLUTION NMR	NA	SOLUTION NMR	NA
2k0qA	2lelA	23	74	GTKIIMKGNEIFRLDEALRKGHS	SOLUTION NMR	NA	SOLUTION NMR	NA
6lniA	2lv1A	20	210	KHMAGAAAAGAVVGGLGGYM	ELECTRON MICROSCOPY	2.7	SOLUTION NMR	NA
2lqwA	2bzyB	67	303	PVFAKAIQKRVPCAYDKTALALEVGDIVKVTRMNINGQWEGEVNGRKGLFPFTHVKIFDPQNPDENE	SOLUTION NMR	NA	X-RAY DIFFRACTION	2.5
2n0aD	2kkwA	21	140	EGVLYVGSKTKEGVVHGVATV	SOLID-STATE NMR	NA	SOLUTION NMR; EPR	NA
2naoF	1iytA	20	42	DSGYEVHHQKLVFFAEDVGS	SOLUTION NMR	NA	SOLUTION NMR	NA
2nntA	2mwfA	37	40	GATAVSEWTEYKTADGKTFYYNNRTLESTWEKPQELK	SOLID-STATE NMR	NA	SOLUTION NMR	NA
2nxqB	1jfkA	87	134	ADGNGEIDQNEFAKFYGSIQGQDLSDDKIGLKVLYKLMDVDGDGKLTKEEVTSFFKKHGIEKVAEQVMKADANGDGYITLEEFLEFS	X-RAY DIFFRACTION	2.4	SOLUTION NMR	NA
2ougC	6c6sD	48	162	KVIITEGAFEGFQAIFTEPDGEARSMLLLNLINKEIKHSVKNTEFRKL	X-RAY DIFFRACTION	2.1	ELECTRON MICROSCOPY	3.7
2p3vA	2p3vD	20	256	WGRVDNVEKKTGFKDIVTEI	X-RAY DIFFRACTION	2.4	X-RAY DIFFRACTION	2.4
2qkeE	5jytA	35	108	LAKVLPPPVRRIIGDLSNREKVLIGLDLLYEEIGD	X-RAY DIFFRACTION	2.7	SOLUTION NMR	NA
3ejhA	3m7pA	23	93	DQCIVDDITYNVQDTFHKKHEEG	X-RAY DIFFRACTION	2.1	X-RAY DIFFRACTION	2.5
3ewsB	3g0hA	20	445	LVDNTNQVEVLQRDPNSPLY	X-RAY DIFFRACTION	2.7	X-RAY DIFFRACTION	2.7
3gmhL	2vfxL	38	207	EKWEESGPQFITNSEEVRLRSFTTTIHKVNSMVAYKIP	X-RAY DIFFRACTION	3.95	X-RAY DIFFRACTION	1.95
3hdeA	3hdfA	20	165	GACDQLRRWTYAGGKQWKGL	X-RAY DIFFRACTION	1.95	X-RAY DIFFRACTION	1.7
3ifaA	5et5A	20	338	PFETDMLTLTRYVMEKGRQA	X-RAY DIFFRACTION	1.93	X-RAY DIFFRACTION	1.67
3j7wB	3j7vG	22	345	GDKLALFLKVFGGEVLTAFART	ELECTRON MICROSCOPY	3.5	ELECTRON MICROSCOPY	4.5
3j97M	1xtgB	40	198	MALDMGNEIDTQNRQIDRIMEKADSNKTRIDEANQRATKM	ELECTRON MICROSCOPY	7.8	X-RAY DIFFRACTION	2.1
3j9cA	4h2aA	22	562	DHSLSLAGERTWAETMGLNTAD	ELECTRON MICROSCOPY	2.9	X-RAY DIFFRACTION	1.62
3jv6A	1zk9A	29	101	STASWEGRADFSQADVHRQIAIVFKTPPY	X-RAY DIFFRACTION	2.78	X-RAY DIFFRACTION	2.18
3k2sA		39	243	EKLSPLGEEMRDRARAHVDALRTHLAPYSDELRQRLAAR	SOLUTION SCATTERING	NA
3kuyA	5c3iF	20	135	TVALREIRRYQKSTELLIRK	X-RAY DIFFRACTION	2.9	X-RAY DIFFRACTION	3.5
3m1bF	3lowA	58	99	KNGERIEKVEHSDLSFSKDWSFYLLYYTEFTPTEKDEYACRVNHVTLSQPKIVKWDRDM	X-RAY DIFFRACTION	3.1	X-RAY DIFFRACTION	2.3
3njqA	2pbkB	25	193	FVDVVSCPKLEQELYLDPDQVTDYL	X-RAY DIFFRACTION	2	X-RAY DIFFRACTION	1.73
3o44A	1xezA	20	593	VTGGVEVSGDGPKAKLEARA	X-RAY DIFFRACTION	2.88	X-RAY DIFFRACTION	2.3
3qy2A	1qb3A	20	117	LLFKRPLNYEAELRAATAAA	X-RAY DIFFRACTION	2.59	X-RAY DIFFRACTION	3
3t1pA	1kctA	84	371	RRSASLHLPKLCITGTYDLKSVLGQLGITKVFSNGADLSGVTEEAPLKLSKAVHKAVLCIDEKGTEAAGAMFLEAIPRSIPPEV	X-RAY DIFFRACTION	3.9	X-RAY DIFFRACTION	3.46
3tp2A	5lj3M	42	229	WRDKSAKVQVKESELPSSIPAQTGLTFNIWYNKWSQGFAGNT	X-RAY DIFFRACTION	2.4	ELECTRON MICROSCOPY	3.8
3uyiA	3v0tA	20	337	VPYSPIGRGLFAGKAIKESL	X-RAY DIFFRACTION	2.31	X-RAY DIFFRACTION	2.33
3zwgN	4tsyD	20	179	SADVAGAVIDGAGLGFDVLK	X-RAY DIFFRACTION	3	X-RAY DIFFRACTION	3.14
4a5wB	3t5oA	20	913	VQTAEDDLKTDFYKDLTSLG	X-RAY DIFFRACTION	3.5	X-RAY DIFFRACTION	2.87
4aanA	4aalA	34	341	GYFPFGVREDPGPVVRPVDDTGRYKVTSTAADKY	X-RAY DIFFRACTION	1.22	X-RAY DIFFRACTION	1.84
4ae0A	4ow6B	20	535	LEHPELSELKTVTGTNPVFA	X-RAY DIFFRACTION	2	X-RAY DIFFRACTION	2.8
4b3oB	3meeA	40	441	WWTEYWQATWVPEWEFVNTPPLVKLWYQLEKEPIVGAETF	X-RAY DIFFRACTION	3.3	X-RAY DIFFRACTION	2.4
4dxtA	4dxrA	20	198	TYETKTALLSLFGIPLWYHS	X-RAY DIFFRACTION	2.22	X-RAY DIFFRACTION	2.32
4fu4C	4g0dZ	23	26	EDDLSEEDLQFAERYLRSYYHPT	X-RAY DIFFRACTION	2.85	X-RAY DIFFRACTION	2.54
4gqcC	4gqcB	23	164	SPVCTKELCTFRDKMAQLEKANA	X-RAY DIFFRACTION	2	X-RAY DIFFRACTION	2
4hddA	2lepA	25	79	DYMATQGVILTIQQHNQSDVWLADE	X-RAY DIFFRACTION	1.35	SOLUTION NMR	NA
4j3oF	2jmrA	25	154	ADSTITIRGYVRDNGCSVAAESTNF	X-RAY DIFFRACTION	3.8	SOLUTION NMR	NA
4jphB	5hk5H	22	148	HHQIKEVLASSQEALVVTERKY	X-RAY DIFFRACTION	2.25	X-RAY DIFFRACTION	2.9
4nc9C	4n9wA	23	390	AAEGPIVATFHTSTTKSLTLSVF	X-RAY DIFFRACTION	3.19	X-RAY DIFFRACTION	1.94
4o0pA	4o01D	20	523	DLGPRHSFDTYLEEKRGYAE	X-RAY DIFFRACTION	3.8	X-RAY DIFFRACTION	3.24
4phqA	2wcdX	20	298	AYAGAAAGVVAGPFGLIISY	X-RAY DIFFRACTION	1.94	X-RAY DIFFRACTION	3.29
4pyiA	4pyjA	20	221	YREVVDGLEKAIYKGPGSEA	X-RAY DIFFRACTION	1.35	X-RAY DIFFRACTION	1.9
4qdsA	2qqjA	20	187	PCSNMLGMLSGLIADSQISA	X-RAY DIFFRACTION	2.4	X-RAY DIFFRACTION	1.95
4qhfA	4qhhA	25	110	HLKYGKYHINEFEEELLFLFPNKEA	X-RAY DIFFRACTION	2.1	X-RAY DIFFRACTION	3
4rmbA	4rmbB	20	166	TNISGDSDANAEIKLLSLEH	X-RAY DIFFRACTION	1.7	X-RAY DIFFRACTION	1.7
4rr2D	3l9qB	46	509	IGLTLEQALQFWKQEFIKGKMDPDKFDKGYSYNIRHSFGKEGKRTD	X-RAY DIFFRACTION	2.65	X-RAY DIFFRACTION	1.7
4rwnA	4rwqB	20	357	VKGGSSGKGTTLRGRSDADL	X-RAY DIFFRACTION	2	X-RAY DIFFRACTION	3.1
4twaA	4ydqB	39	497	NHIEGFSPEVAWVTKYGDSNLPEEIAIRPTSETIMYSVF	X-RAY DIFFRACTION	3	X-RAY DIFFRACTION	2.3
4uv2D	4q79F	29	262	RGLWDLQNKAERQNDILVKYRHMSVPPES	X-RAY DIFFRACTION	2.8	X-RAY DIFFRACTION	3.1
4wsgC	1svfC	39	497	KTNAAVADVVQATQSLGTAVQAVQDHINSVVSPAITAAN	X-RAY DIFFRACTION	3	X-RAY DIFFRACTION	1.4
4y0mJ	4xwsD	69	227	TAKASIDSELLNDKSLLLLGEGHCFRDQVLEACPTVRKGDENKHTTVESSSLETIRHMVASGLGVSVLP	X-RAY DIFFRACTION	2.3	X-RAY DIFFRACTION	3.01
4zrbC	4zrbH	20	137	KDFHFDAISAFENYEIEKMR	X-RAY DIFFRACTION	2.2	X-RAY DIFFRACTION	2.2
4zt0C	4cmqB	168	1369	KILTFRIPYYVGPLARGNSRFAWXTRKSEETITPWNFEEVVDKGASAQSFIERXTNFDKNLPNEKVLPKHSLLYEYFTVYNELTKVKYVTEGXRKPAFLSGEQKKAIVDLLFKTNRKVTVKQLKEDYFKKIECFDSVEISGVEDRFNASLGTYHDLLKIIKDKDFLDN	X-RAY DIFFRACTION	2.9	X-RAY DIFFRACTION	3.09
5aoeB	5ly6B	128	488	HSMEQLKVKFGSAFEKTGNSLDIDFNSVHSGEKQIQIVNFKQIYYTVSVDAVKNPGDVFQDTVTVEDLKQRGISAERPLVYISSVAYGRQVYLKLETTSKSDEVEAAFEALIKGVKVAPQTEWKQILD	X-RAY DIFFRACTION	2.5	ELECTRON MICROSCOPY	4.5
5b3zA	5bmyA	29	403	WEKRMSRSSGRVYYFNHITNASQWERPSG	X-RAY DIFFRACTION	2.3	X-RAY DIFFRACTION	2
5c1vA	5c1vB	31	346	IFSAPNYLDVYNNKAAVLKYENNVMNIRQFN	X-RAY DIFFRACTION	3.35	X-RAY DIFFRACTION	3.35
5ec5P	3zxgB	54	298	KNVNSETRTVTATHSIGSTISTGDAFEIGSVEVSYSHSHQKSQVSMTQTEVYSS	X-RAY DIFFRACTION	3.1	X-RAY DIFFRACTION	3.12
5ejbC	1wp8C	38	501	ADNINKLKSSIESTNEAVVKLQETAEKTVYVLTALQDY	X-RAY DIFFRACTION	3.2	X-RAY DIFFRACTION	2.2
5f3kA	5f5rB	25	238	GSTSKHEFQAETKKLLDIVARSLYS	X-RAY DIFFRACTION	1.82	X-RAY DIFFRACTION	1.85
5fhcJ	1eboE	56	98	IEGLMHNQDGLICGLRQLANETTQALQLFLRATTELRTFSILNRKAIDFLLQRWGG	X-RAY DIFFRACTION	6.7	X-RAY DIFFRACTION	3
5fluE	2uy7D	30	163	APTIPQGQGKVTFNGTVVDAPCSISQKSAD	ELECTRON MICROSCOPY	3.8	X-RAY DIFFRACTION	2.6
5hmgA	3ztjE	96	328	QDLPGNDNSTATLCLGHHAVPNGTLVKTITDDQIEVTNATELVQSSSTGKICNNPHRILDGIDCTLIDALLGDPHCDVFQNETWDLFVERSKAFSN	X-RAY DIFFRACTION	3.2	X-RAY DIFFRACTION	3.41
5i2mA	5i2sA	40	422	PLYMIGHGMLDSDLHLSSKAQVFEHPHIQDAASQLPDDES	X-RAY DIFFRACTION	2.4	X-RAY DIFFRACTION	3
5ineA	3mkoA	48	438	HLRDLMGVPYCNYSKFWYLEHAKTGETSVPKCWLVTNGSYLNETHFSD	X-RAY DIFFRACTION	3.5	X-RAY DIFFRACTION	1.8
5jzhA	5jztG	64	424	YDVTLRGDTATNWSKTNTYGLSEKVTTKNKFKWPLVGETELSIEIAANQSWASQNGGSTTTSLS	ELECTRON MICROSCOPY	3.9	ELECTRON MICROSCOPY	7.4
6vw2A	2kb8A	28	155	QRLANFLVHSSNNFGAILSSTNVGSNTY	ELECTRON MICROSCOPY	3.4	SOLUTION NMR	NA
5keqF	1dzlA	34	483	PGGTLEDTYRFVTSQAIACQKHTPPAPKEDPLKK	ELECTRON MICROSCOPY	4.3	X-RAY DIFFRACTION	3.5
5l35D	5l35G	28	422	DAQTGLHASDQLVRTAWENAQIPTNFGG	ELECTRON MICROSCOPY	2.89	ELECTRON MICROSCOPY	2.89
7ahlE	4yhdG	53	293	DYYPRNSIDTKEYMSTLTYGFNGNVTGDDTGKIGGLIGANVSIGHTLKYVQPD	X-RAY DIFFRACTION	1.89	X-RAY DIFFRACTION	2.8
4ksoA		35	102	LAKVLPLPVRRIIGDLSDREKVLIGLDLLYGELQD	X-RAY DIFFRACTION	2.62
1wwjA		35	105	LAKILPPPVRKIIGDLSDREKVLIGLDLLYDEIRE	X-RAY DIFFRACTION	1.9
1r5pA		35	108	LSKILPPPVRKIIGDLSDRERVLIGLDLLYEELTE	X-RAY DIFFRACTION	2.2
1f16A		22	192	WDGLLSYFGTPTWQTVTIFVAG	SOLUTION NMR	NA
2kxoA	3r9jC	20	95	VARDRLQIIIAQERAQEGQT	SOLUTION NMR	NA	X-RAY DIFFRACTION	4.3
6z4uA	7kdtB	22	97	KTLNSLEDKAFQLTPIAVQMTK	X-RAY DIFFRACTION	1.95	ELECTRON MICROSCOPY	3.05
